# The mitochondrial HSP90 paralog TRAP1 forms an OXPHOS-regulated tetramer and is involved in maintaining mitochondrial metabolic homeostasis

**DOI:** 10.1101/679431

**Authors:** Abhinav Joshi, Joyce Dai, Jungsoon Lee, Nastaran Mohammadi Ghahhari, Gregory Segala, Kristin Beebe, Francis T.F. Tsai, Len Neckers, Didier Picard

**Author notes:** these senior authors contributed equally (Len Neckers, Didier Picard).

## Abstract

**Background:** The molecular chaperone TRAP1, the mitochondrial isoform of cytosolic HSP90, remains poorly understood with respect to its pivotal role in the regulation of mitochondrial metabolism. Most studies have found it to be an inhibitor of mitochondrial oxidative phosphorylation (OXPHOS) and an inducer of the Warburg phenotype of cancer cells. However, others have reported the opposite and there is no consensus on the relevant TRAP1 interactors. This calls for a more comprehensive analysis of the TRAP1 interactome and of how TRAP1 and mitochondrial metabolism mutually affect each other.

**Results:** We show that the disruption of the gene for TRAP1 in a panel of cell lines dysregulates OXPHOS by a metabolic rewiring that induces the anaplerotic utilization of glutamine metabolism to replenish TCA cycle intermediates. Restoration of wild-type levels of OXPHOS requires full-length TRAP1. Whereas the TRAP1 ATPase activity is dispensable for this function, it modulates the interactions of TRAP1 with various mitochondrial proteins. Quantitatively by far the major interactors of TRAP1 are the mitochondrial chaperones mtHSP70 and HSP60. However, we find that the most stable stoichiometric TRAP1 complex is a TRAP1 tetramer, whose levels change in response to both a decline or an increase in OXPHOS.

**Conclusions:** Our work provides a roadmap for further investigations of how TRAP1 and its interactors such as the ATP synthase regulate cellular energy metabolism. Our results highlight that TRAP1 function in metabolism and cancer cannot be understood without a focus on TRAP1 tetramers as potentially the most relevant functional entity.
