## Supplementary material for "The mitochondrial HSP90 paralog TRAP1 forms an OXPHOS-regulated tetramer and is involved in maintaining mitochondrial metabolic homeostasis": Table S1

### Sheet: Summary
Quantitative Estimation of Target Metabolites
Metabolite	KEGG ID	HMDB ID	Concentration (pmol/106 cells)																	Comparitive analysis
			A549wtGLN		A549koGLN		293wtGLN		293koGLN			A549wtGLN		A549koGLN		293wtGLN		293koGLN		Ratio¶
			A549wtGLN1	A549wtGLN2	A549koGLN1	A549koGLN2	293wtGLN1	293wtGLN2	293koGLN1	293koGLN2		Mean	S.D.	Mean	S.D.	Mean	S.D.	Mean	S.D.	A549wtGLN vs A549koGLN	293wtGLN vs 293koGLN
2-Oxoglutaric acid	C00026	HMDB00208	723.957	980.455	595.07	910.261	2151.57	1619.99	2807.75	2295.22		852.206	181.371	752.666	222.873	1885.78	375.888	2551.49	362.413	1.13225	0.739091
2-Phosphoglyceric acid	C00631	HMDB03391	N.D.	N.D.	N.D.	N.D.	N.D.	N.D.	N.D.	N.D.		N.A.	N.A.	N.A.	N.A.	N.A.	N.A.	N.A.	N.A.	N.A.	N.A.
3-Hydroxybutyric acid	C01089,C03197	HMDB00011,HMDB00357,HMDB00442	N.D.	N.D.	N.D.	N.D.	168.133	146.381	236.698	259.391		N.A.	N.A.	N.A.	N.A.	157.257	15.3806	248.045	16.0465	N.A.	0.633986
3-Phosphoglyceric acid	C00197	HMDB00807	213.955	179.771	N.D.	N.D.	N.D.	N.D.	195.709	194.412		196.863	24.1719	N.A.	N.A.	N.A.	N.A.	195.06	0.917193	1<	<1
6-Phosphogluconic acid	C00345	HMDB01316	N.D.	N.D.	N.D.	N.D.	N.D.	N.D.	100.841	179.242		N.A.	N.A.	N.A.	N.A.	N.A.	N.A.	140.042	55.438	N.A.	<1
Acetyl CoA_divalent	C00024	HMDB01206	N.D.	N.D.	N.D.	N.D.	N.D.	N.D.	N.D.	N.D.		N.A.	N.A.	N.A.	N.A.	N.A.	N.A.	N.A.	N.A.	N.A.	N.A.
ADP	C00008	HMDB01341	1367.62	1243.4	1780.05	1612.27	1634.08	1586.28	1161.6	1264.46		1305.51	87.8382	1696.16	118.636	1610.18	33.7986	1213.03	72.7331	0.769687	1.3274
Ala	C00041,C00133,C01401	HMDB00161,HMDB01310	2007.45	2087.23	1725.14	1593.58	27079.3	26206.8	35476.3	38868.2		2047.34	56.4086	1659.36	93.0252	26643	616.993	37172.3	2398.43	1.23381	0.716745
AMP	C00020	HMDB00045	104.321	89.4432	153.993	129.934	55.6624	46.4971	20.6453	38.6871		96.8821	10.5202	141.963	17.012	51.0798	6.48085	29.6662	12.7575	0.682444	1.72182
Arg	C00062,C00792	HMDB00517,HMDB03416	617.336	620.919	1064.54	1025.94	N.D.	N.D.	N.D.	N.D.		619.128	2.53344	1045.24	27.2916	N.A.	N.A.	N.A.	N.A.	0.59233	N.A.
Asn	C00152,C01905,C16438	HMDB00168	736.344	776.004	1503.17	1418.36	4592.8	4438.43	13329	15072.2		756.174	28.0437	1460.76	59.9632	4515.61	109.158	14200.6	1232.6	0.517656	0.317987
Asp	C00049,C00402,C16433	HMDB00191,HMDB06483	5409.06	5714.25	6756.64	6616.47	5120	4866.05	5595.5	6442.49		5561.65	215.807	6686.56	99.1151	4993.03	179.57	6018.99	598.912	0.831766	0.829545
ATP	C00002	HMDB00538	10409.6	10661	13357.9	13072.7	23386.6	20460.7	21951.6	24188.7		10535.3	177.806	13215.3	201.664	21923.7	2068.9	23070.1	1581.82	0.797205	0.950305
cis-Aconitic acid	C00417	HMDB00072	74.6555	76.8624	N.D.	98.812	201.055	186.488	383.662	416.334		75.7589	1.56048	98.812	N.A.	193.771	10.3	399.998	23.1023	0.766697	0.484431
Citric acid	C00158	HMDB00094	4374.93	4373.18	4661.94	4529.59	6378.38	5591.38	8813.55	9371.58		4374.06	1.23893	4595.76	93.5856	5984.88	556.494	9092.57	394.587	0.951759	0.658217
Citrulline	C00327	HMDB00904	N.D.	N.D.	N.D.	N.D.	1704.94	1869.93	841.316	884.891		N.A.	N.A.	N.A.	N.A.	1787.43	116.664	863.103	30.8118	N.A.	2.07094
CoA_divalent	C00010	HMDB01423	68.8588	70.9441	133.653	134.332	155.963	147.388	152.83	190.166		69.9014	1.4745	133.992	0.480407	151.676	6.06314	171.498	26.4003	0.521682	0.884417
Cys	C00097,C00736,C00793	HMDB00574,HMDB03417	83.7079	93.5389	356.109	304.255	456.781	246.423	528.647	593.823		88.6234	6.95156	330.182	36.6668	351.602	148.745	561.235	46.0865	0.268408	0.626479
Dihydroxyacetone phosphate	C00111	HMDB01473	200.371	182.208	299.105	264.625	135.618	134.988	440.66	427.346		191.29	12.8427	281.865	24.3809	135.303	0.444918	434.003	9.41467	0.678657	0.311756
Erythrose 4-phosphate	C00279,C03604	HMDB01321	N.D.	N.D.	N.D.	N.D.	N.D.	N.D.	N.D.	N.D.		N.A.	N.A.	N.A.	N.A.	N.A.	N.A.	N.A.	N.A.	N.A.	N.A.
Fructose 1,6-diphosphate	C00354	HMDB01058	1645.26	1698.04	1956.24	1593.35	325.941	336.243	1858.92	1716.06		1671.65	37.3244	1774.79	256.605	331.092	7.2849	1787.49	101.012	0.941886	0.185227
Fructose 6-phosphate	C05345,C00085	HMDB00124	N.D.	N.D.	N.D.	N.D.	N.D.	70.9778	133.715	251.038		N.A.	N.A.	N.A.	N.A.	70.9778	N.A.	192.376	82.9598	N.A.	0.368953
Fumaric acid	C00122	HMDB00134	N.D.	136.401	N.D.	N.D.	869.596	761.56	1171.8	815.323		136.401	N.A.	N.A.	N.A.	815.578	76.3926	993.561	252.066	1<	0.820864
Gln	C00064,C00303,C00819	HMDB00641,HMDB03423	28387.3	29832.6	47927.3	47816.4	75561.9	71779.3	97679	104263		29109.9	1022.03	47871.8	78.4524	73670.6	2674.72	100971	4655.46	0.60808	0.729622
Glu	C00025,C00217,C00302	HMDB00148,HMDB03339	49500.1	53145	60490.3	61156.7	77398.3	68183.5	121577	123302		51322.6	2577.34	60823.5	471.194	72790.9	6515.84	122440	1219.56	0.843795	0.594504
Glucose 1-phosphate	C00103	HMDB01586	1109.64	1137.56	1608.73	1594.09	1231.29	1046.96	1647.04	1721.85		1123.6	19.7452	1601.41	10.3472	1139.12	130.337	1684.45	52.9019	0.701631	0.67626
Glucose 6-phosphate	C00668,C01172,C00092	HMDB01401	120.68	152.914	149.796	146.07	453.255	421.405	1555.32	1415.64		136.797	22.7927	147.933	2.63452	437.33	22.5213	1485.48	98.7692	0.92472	0.294403
Glutathione (GSH)	C00051	HMDB00125	54348.4	56536.4	75278.1	72984.5	18152.3	14015	21927.3	23941.1		55442.4	1547.12	74131.3	1621.83	16083.7	2925.48	22934.2	1423.98	0.747895	0.701297
Glutathione (GSSG)_divalent	C00127	HMDB03337	3197.81	2494.5	3196.36	4930.99	2119.83	2274.22	3647.49	3388.27		2846.16	497.314	4063.68	1226.57	2197.02	109.173	3517.88	183.296	0.70039	0.62453
Gly	C00037	HMDB00123	11472.4	11299	18986.2	18596.9	46057.9	45858	67337.4	68564		11385.7	122.606	18791.6	275.298	45958	141.316	67950.7	867.37	0.605895	0.676343
Glyceraldehyde 3-phosphate	C00118,C00661	HMDB01112	N.D.	N.D.	N.D.	N.D.	N.D.	N.D.	N.D.	N.D.		N.A.	N.A.	N.A.	N.A.	N.A.	N.A.	N.A.	N.A.	N.A.	N.A.
His	C00135,C00768,C06419	HMDB00177	1832.61	2028.77	3038.95	3113.14	923.133	894.06	2295.65	2476.01		1930.69	138.699	3076.04	52.463	908.597	20.5578	2385.83	127.536	0.627654	0.38083
Ile	C00407,C06418,C16434	HMDB00172	5777.67	6283.69	9331.25	9256.6	3668.95	3323.3	6981.32	7011.77		6030.68	357.814	9293.93	52.7858	3496.12	244.411	6996.54	21.5299	0.648884	0.499693
Isocitric acid	C00311	HMDB00193	N.D.	N.D.	N.D.	N.D.	N.D.	N.D.	381.687	424.778		N.A.	N.A.	N.A.	N.A.	N.A.	N.A.	403.232	30.4699	N.A.	<1
Lactic acid	C00186,C00256,C01432	HMDB00190,HMDB01311	52775.1	52598.2	52878.7	60915.3	107065	92096.9	113162	118200		52686.7	125.076	56897	5682.71	99580.9	10583.9	115681	3561.81	0.926002	0.860823
Leu	C00123,C01570,C16439	HMDB00687	5399.69	5603.42	8573.79	8393.68	2816.49	2757.31	5597.35	5451.87		5501.56	144.058	8483.73	127.362	2786.9	41.8478	5524.61	102.87	0.648483	0.504452
Lys	C00047,C00739,C16440	HMDB00182,HMDB03405	1579.25	1622.85	2598.53	2586.45	3943.97	3754.22	6853.54	7114.3		1601.05	30.8309	2592.49	8.53777	3849.09	134.179	6983.92	184.385	0.617574	0.551137
Malic acid	C00149,C00497,C00711	HMDB00156,HMDB00744	4229.36	4309.23	5060.54	4779.2	7713.37	6220.45	7679.04	8645.65		4269.29	56.4754	4919.87	198.939	6966.91	1055.65	8162.35	683.498	0.867766	0.853542
Met	C00073,C00855,C01733	HMDB00696	639.72	994.629	1140.31	1245.48	24.943	24.6684	33.2771	33.0312		817.175	250.959	1192.89	74.3726	24.8057	0.194118	33.1541	0.173913	0.685035	0.748193
Ornithine	C00077,C00515,C01602	HMDB00214,HMDB03374	N.D.	N.D.	N.D.	N.D.	227.907	166.189	345.114	335.331		N.A.	N.A.	N.A.	N.A.	197.048	43.6415	340.222	6.918	N.A.	0.579174
Phe	C00079,C02057,C02265	HMDB00159	3674.9	3905.87	5918.79	5981.42	1532.84	1460.45	3884.85	3825.86		3790.38	163.32	5950.11	44.2907	1496.65	51.1881	3855.35	41.7119	0.637028	0.3882
Phosphoenolpyruvic acid	C00074	HMDB00263	160.147	145.775	N.D.	N.D.	59.8603	N.D.	144.993	176.799		152.961	10.1626	N.A.	N.A.	59.8603	N.A.	160.896	22.4907	1<	0.372044
Pro	C00148,C00763,C16435	HMDB00162,HMDB03411	4324.49	4534	5048.73	5185.1	24719.4	22304.9	39178.8	43271		4429.25	148.146	5116.91	96.4256	23512.2	1707.32	41224.9	2893.58	0.865609	0.570339
PRPP	C00119	HMDB00280	296.651	282.958	379.539	335.757	199.725	140.656	942.555	615.463		289.804	9.6824	357.648	30.9589	170.19	41.7681	779.009	231.289	0.810307	0.21847
Pyruvic acid	C00022	HMDB00243	N.D.	N.D.	N.D.	N.D.	N.D.	N.D.	N.D.	N.D.		N.A.	N.A.	N.A.	N.A.	N.A.	N.A.	N.A.	N.A.	N.A.	N.A.
Ribose 5-phosphate	C00117	HMDB01548	N.D.	N.D.	N.D.	N.D.	N.D.	N.D.	N.D.	N.D.		N.A.	N.A.	N.A.	N.A.	N.A.	N.A.	N.A.	N.A.	N.A.	N.A.
Ribulose 5-phosphate	C00199,C01101	HMDB00618	N.D.	N.D.	N.D.	N.D.	N.D.	38.6225	140.34	120.572		N.A.	N.A.	N.A.	N.A.	38.6225	N.A.	130.456	13.9781	N.A.	0.296059
Sedoheptulose 7-phosphate	C05382	HMDB01068	N.D.	N.D.	N.D.	N.D.	85.1714	75.8409	105.056	122.157		N.A.	N.A.	N.A.	N.A.	80.5062	6.59761	113.607	12.0923	N.A.	0.70864
Ser	C00065,C00716,C00740	HMDB00187,HMDB03406	2219.59	2422.14	3921.98	3965.5	4560.41	5157.88	2103.77	2304.24		2320.86	143.223	3943.74	30.7695	4859.15	422.47	2204.01	141.75	0.588493	2.20469
Succinic acid	C00042	HMDB00254	N.D.	N.D.	N.D.	N.D.	N.D.	N.D.	N.D.	N.D.		N.A.	N.A.	N.A.	N.A.	N.A.	N.A.	N.A.	N.A.	N.A.	N.A.
Thr	C00188,C00820	HMDB00167	8405.21	8677.41	13742.5	13390.7	26366	23784.7	40130.1	43299.1		8541.31	192.469	13566.6	248.752	25075.3	1825.26	41714.6	2240.84	0.629585	0.601117
Trp	C00078,C00525,C00806	HMDB00929	704.837	723.677	1186.56	1152.04	134.605	148.655	371.573	353.837		714.257	13.3221	1169.3	24.4123	141.63	9.9355	362.705	12.5412	0.610843	0.390483
Tyr	C00082,C01536,C06420	HMDB00158	3613.33	3773.38	5795.12	5870.95	1239.68	1147.76	3327.79	3262.13		3693.36	113.175	5833.04	53.6183	1193.72	64.9949	3294.96	46.4244	0.633179	0.362287
Val	C00183,C06417,C16436	HMDB00883	6449.68	6593.94	10244.8	10197	5074.17	4825.17	8471.56	8822.44		6521.81	102.006	10220.9	33.8358	4949.67	176.071	8647	248.108	0.638085	0.572414
N.D. (Not Detected): The target peak or metabolite was below detection limits.
N.A. (Not Available): The calculation was impossible because of insufficience of the data.
¶ The ratio is of computed by using averaged detection values. The latter was used as denominator.
The data are sorted by Compound name in ascending order.
