## Supplementary material for "The mitochondrial HSP90 paralog TRAP1 forms an OXPHOS-regulated tetramer and is involved in maintaining mitochondrial metabolic homeostasis": Table S5

### Sheet: TRAP1_KOvWT_Mito
Protein.IDs	Gene.names	Protein.names	X..Replicates	Average.KO.WT	STDEV.KO.WT	p.value	Ratio.KO.WT.1	Ratio.KO.WT.2	Ratio.KO.WT.3	Mitochondria.	log10p.value	Group	log2Average
Q9NYJ1	COA4	Cytochrome c oxidase assembly factor 4 homolog, mitochondrial	3	1.52	0.14	0.0236	1.6	1.65	1.32	Y	1.62709	Significant&PosChange	0.604071
Q9Y5J9	TIMM8B	Mitochondrial import inner membrane translocase subunit Tim8 B	3	1.88	0.18	0.0136	1.89	2.1	1.66	Y	1.86646	Significant&PosChange	0.910733
Q9BXF6	RAB11FIP5	Rab11 family-interacting protein 5	3	1.6	0.2	0.035	1.82	1.64	1.34	Y	1.45593	Significant&PosChange	0.678072
P04179	SOD2	Superoxide dismutase [Mn], mitochondrial	3	2.84	0.35	0.0115	2.68	2.53	3.32	Y	1.9393	Significant&PosChange	1.50589
P55809	OXCT1	Succinyl-CoA:3-ketoacid coenzyme A transferase 1, mitochondrial	3	1.57	0.12	0.0144	1.7	1.58	1.41	Y	1.84164	Significant&PosChange	0.650765
Q99623	PHB2	Prohibitin-2	3	0.51	0.06	0.00456	0.59	0.49	0.45	Y	2.34104	Significant&NegChange	-0.971431
Q6P4A7	SFXN4	Sideroflexin-4	3	0.66	0.09	0.0206	0.62	0.57	0.78	Y	1.68613	Significant&NegChange	-0.599462
P49411	TUFM	Elongation factor Tu, mitochondrial	3	0.64	0.02	0.000851	0.62	0.66	0.65	Y	3.07007	Significant&NegChange	-0.643856
Q6UB35	MTHFD1L	Monofunctional C1-tetrahydrofolate synthase, mitochondrial	3	0.63	0.09	0.0177	0.54	0.75	0.62	Y	1.75203	Significant&NegChange	-0.666576
P04406	GAPDH	Glyceraldehyde-3-phosphate dehydrogenase	3	0.58	0.03	0.00229	0.54	0.58	0.63	Y	2.64016	Significant&NegChange	-0.785875
Q9NRV9	HEBP1	Heme-binding protein 1	3	0.5	0.12	0.0178	0.42	0.41	0.66	Y	1.74958	Significant&NegChange	-1
P07195	LDHB	L-lactate dehydrogenase B chain	3	0.56	0.05	0.00437	0.59	0.6	0.49	Y	2.35952	Significant&NegChange	-0.836501
P21964	COMT	Catechol O-methyltransferase	3	0.48	0.19	0.0427	0.25	0.47	0.72	Y	1.36957	Significant&NegChange	-1.05889
Q12931	TRAP1	Heat shock protein 75 kDa, mitochondrial	3	0.03	0.01	6.95e-05	0.02	0.05	0.02	Y	4.15802	Significant&NegChange	-5.05889
Q7Z7H8	MRPL10	39S ribosomal protein L10, mitochondrial	3	0.63	0.09	0.0189	0.57	0.56	0.75	Y	1.72354	Significant&NegChange	-0.666576
P31937	HIBADH	3-hydroxyisobutyrate dehydrogenase, mitochondrial	3	0.57	0.1	0.0188	0.56	0.46	0.71	Y	1.72584	Significant&NegChange	-0.810966
O75390	CS	Citrate synthase, mitochondrial	3	0.6	0.14	0.0363	0.46	0.55	0.78	Y	1.44009	Significant&NegChange	-0.736966
P78540	ARG2	Arginase-2, mitochondrial	3	0.31	0.15	0.0149	0.26	0.17	0.52	Y	1.82681	Significant&NegChange	-1.68966
Q9H9B4	SFXN1	Sideroflexin-1	3	0.65	0.1	0.0273	0.64	0.52	0.78	Y	1.56384	Significant&NegChange	-0.621488
Q99714	HSD17B10	3-hydroxyacyl-CoA dehydrogenase type-2	3	1.16	0.1	0.121	1.23	1.01	1.24	Y	0.917215	NotSignificant	0.214125
Q9NS69	TOMM22	Mitochondrial import receptor subunit TOM22 homolog	3	0.82	0.3	0.42	0.63	0.59	1.25	Y	0.376751	NotSignificant	-0.286304
P30041	PRDX6	Peroxiredoxin-6	3	0.74	0.16	0.112	0.64	0.61	0.97	Y	0.950782	NotSignificant	-0.434403
P05141	SLC25A5	ADP/ATP translocase 2;ADP/ATP translocase 2, N-terminally processed	3	0.99	0.12	0.861	1.11	1.03	0.82	Y	0.0649968	NotSignificant	-0.0144996
Q5JTZ9	AARS2	Alanine--tRNA ligase, mitochondrial	3	0.99	0.26	0.935	0.81	0.79	1.36	Y	0.0291884	NotSignificant	-0.0144996
Q13085	ACACA	Acetyl-CoA carboxylase 1;Biotin carboxylase	3	0.78	0.28	0.307	0.63	0.54	1.17	Y	0.512862	NotSignificant	-0.358454
P11310	ACADM	Medium-chain specific acyl-CoA dehydrogenase, mitochondrial	3	1.03	0.2	0.827	0.99	0.81	1.29	Y	0.0824945	NotSignificant	0.0426443
P49748	ACADVL	Very long-chain specific acyl-CoA dehydrogenase, mitochondrial	3	1.16	0.3	0.457	0.96	0.93	1.58	Y	0.340084	NotSignificant	0.214125
P24752	ACAT1	Acetyl-CoA acetyltransferase, mitochondrial	3	1.14	0.01	0.0018	1.15	1.13	1.14	Y	2.74473	NotSignificant	0.189034
P07108	DBI	Acyl-CoA-binding protein	3	1.31	0.06	0.0106	1.36	1.33	1.23	Y	1.97469	NotSignificant	0.389567
P53396	ACLY	ATP-citrate synthase	3	1.07	0.04	0.105	1.1	1.09	1.01	Y	0.978811	NotSignificant	0.0976108
Q99798	ACO2	Aconitate hydratase, mitochondrial	3	0.81	0.03	0.00593	0.85	0.79	0.8	Y	2.22695	NotSignificant	-0.304006
P21399	ACO1	Cytoplasmic aconitate hydratase	3	1.11	0.36	0.66	0.87	0.83	1.62	Y	0.180456	NotSignificant	0.15056
P30044	PRDX5	Peroxiredoxin-5, mitochondrial	3	1.01	0.38	0.956	0.73	0.76	1.55	Y	0.0195421	NotSignificant	0.0143553
P22234	PAICS	Multifunctional protein ADE2;Phosphoribosylaminoimidazole-succinocarboxamide synthase;Phosphoribosylaminoimidazole carboxylase	3	0.85	0.05	0.0426	0.89	0.89	0.77	Y	1.37059	NotSignificant	-0.234465
P54819	AK2	Adenylate kinase 2, mitochondrial	3	1.12	0.21	0.435	0.98	0.96	1.41	Y	0.361511	NotSignificant	0.163499
P31939	ATIC	Bifunctional purine biosynthesis protein PURH;Phosphoribosylaminoimidazolecarboxamide formyltransferase;IMP cyclohydrolase	3	0.85	0.06	0.055	0.79	0.82	0.94	Y	1.25964	NotSignificant	-0.234465
O95831	AIFM1	Apoptosis-inducing factor 1, mitochondrial	3	1.04	0.11	0.593	0.97	0.95	1.19	Y	0.226945	NotSignificant	0.0565835
P27144	AK4	Adenylate kinase 4, mitochondrial	3	0.85	0.38	0.558	0.63	0.54	1.38	Y	0.253366	NotSignificant	-0.234465
Q02218	OGDH	2-oxoglutarate dehydrogenase, mitochondrial	3	0.68	0.36	0.256	0.43	0.42	1.18	Y	0.59176	NotSignificant	-0.556393
P30837	ALDH1B1	Aldehyde dehydrogenase X, mitochondrial	3	0.91	0.12	0.336	0.77	0.91	1.06	Y	0.473661	NotSignificant	-0.136062
Q10713	PMPCA	Mitochondrial-processing peptidase subunit alpha	3	0.87	0.06	0.0632	0.8	0.94	0.88	Y	1.19928	NotSignificant	-0.200913
Q14790	CASP8	Caspase-8;Caspase-8 subunit p18;Caspase-8 subunit p10	3	1.04	0.52	0.911	0.69	0.64	1.78	Y	0.0404816	NotSignificant	0.0565835
P00441	SOD1	Superoxide dismutase [Cu-Zn]	3	1.13	0.11	0.175	1.28	1.09	1.02	Y	0.756962	NotSignificant	0.176323
P06744	GPI	Glucose-6-phosphate isomerase	3	0.93	0.07	0.224	0.85	0.93	1.02	Y	0.649752	NotSignificant	-0.104697
Q13162	PRDX4	Peroxiredoxin-4	3	0.9	0.11	0.274	0.89	0.77	1.05	Y	0.562249	NotSignificant	-0.152003
P30048	PRDX3	Thioredoxin-dependent peroxide reductase, mitochondrial	3	0.89	0.05	0.0516	0.95	0.87	0.85	Y	1.28735	NotSignificant	-0.168123
O75608	LYPLA1	Acyl-protein thioesterase 1	3	0.7	0.03	0.00255	0.69	0.74	0.67	Y	2.59346	NotSignificant	-0.514573
Q9UJS0	SLC25A13	Calcium-binding mitochondrial carrier protein Aralar2	3	0.8	0.19	0.207	0.65	0.69	1.06	Y	0.68403	NotSignificant	-0.321928
P32322	PYCR1	Pyrroline-5-carboxylate reductase 1, mitochondrial	3	1.03	0.03	0.179	1.03	1.07	1	Y	0.747147	NotSignificant	0.0426443
P54136	RARS	Arginine--tRNA ligase, cytoplasmic	3	0.73	0.09	0.0336	0.72	0.62	0.84	Y	1.47366	NotSignificant	-0.454032
Q8TC12	RDH11	Retinol dehydrogenase 11	3	1.17	0.19	0.248	1.27	1.34	0.91	Y	0.605548	NotSignificant	0.226509
Q99700	ATXN2	Ataxin-2	3	0.86	0.04	0.033	0.82	0.84	0.92	Y	1.48149	NotSignificant	-0.217591
P25705	ATP5A1	ATP synthase subunit alpha, mitochondrial	3	0.97	0.03	0.259	1	0.99	0.93	Y	0.5867	NotSignificant	-0.0439433
O75964	ATP5L	ATP synthase subunit g, mitochondrial	3	1.02	0.29	0.917	0.85	0.78	1.43	Y	0.0376307	NotSignificant	0.0285692
P56134	ATP5J2	ATP synthase subunit f, mitochondrial	3	0.49	0.25	0.0717	0.41	0.24	0.83	Y	1.14448	NotSignificant	-1.02915
P56385	ATP5I	ATP synthase subunit e, mitochondrial	3	1.2	0.15	0.142	1.15	1.05	1.4	Y	0.847712	NotSignificant	0.263034
P06576	ATP5B	ATP synthase subunit beta, mitochondrial	3	0.98	0.09	0.687	0.98	0.87	1.08	Y	0.163043	NotSignificant	-0.0291463
P48047	ATP5O	ATP synthase subunit O, mitochondrial	3	0.97	0.15	0.735	0.86	0.87	1.17	Y	0.133713	NotSignificant	-0.0439433
O75947	ATP5H	ATP synthase subunit d, mitochondrial	3	0.88	0.22	0.441	0.74	0.7	1.19	Y	0.355561	NotSignificant	-0.184425
Q96EY8	MMAB	Cob(I)yrinic acid a,c-diamide adenosyltransferase, mitochondrial	3	0.74	0.19	0.139	0.62	0.58	1.01	Y	0.856985	NotSignificant	-0.434403
O95168	NDUFB4	NADH dehydrogenase [ubiquinone] 1 beta subcomplex subunit 4	3	0.88	0.47	0.713	0.55	0.55	1.55	Y	0.14691	NotSignificant	-0.184425
Q9BWM7	SFXN3	Sideroflexin-3	3	1.19	0.19	0.231	1.04	1.06	1.46	Y	0.636388	NotSignificant	0.250962
Q07812	BAX	Apoptosis regulator BAX	3	1.2	0.08	0.056	1.08	1.27	1.25	Y	1.25181	NotSignificant	0.263034
O75439	PMPCB	Mitochondrial-processing peptidase subunit beta	3	0.77	0.01	0.000226	0.77	0.76	0.78	Y	3.64589	NotSignificant	-0.37707
Q13405	MRPL49	39S ribosomal protein L49, mitochondrial	3	0.88	0.07	0.091	0.9	0.95	0.78	Y	1.04096	NotSignificant	-0.184425
O96008	TOMM40	Mitochondrial import receptor subunit TOM40 homolog	3	0.75	0.32	0.299	0.54	0.51	1.19	Y	0.524329	NotSignificant	-0.415037
Q96BR5	COA7	Cytochrome c oxidase assembly factor 7	3	0.94	0.13	0.481	0.84	0.85	1.12	Y	0.317855	NotSignificant	-0.0892673
Q9BZ23	PANK2	Pantothenate kinase 2, mitochondrial	3	0.91	0.06	0.142	0.87	0.86	1	Y	0.847712	NotSignificant	-0.136062
Q9NYK5	MRPL39	39S ribosomal protein L39, mitochondrial	3	0.9	0.14	0.358	1.04	0.96	0.7	Y	0.446117	NotSignificant	-0.152003
Q9GZY8	MFF	Mitochondrial fission factor	3	1.11	0.31	0.582	1.39	1.26	0.69	Y	0.235077	NotSignificant	0.15056
Q96AQ8	MCUR1	Mitochondrial calcium uniporter regulator 1	3	0.87	0.1	0.142	0.91	0.96	0.73	Y	0.847712	NotSignificant	-0.200913
Q9Y6H1	CHCHD2	Coiled-coil-helix-coiled-coil-helix domain-containing protein 2	3	0.48	0.4	0.155	0.15	0.25	1.05	Y	0.809668	NotSignificant	-1.05889
Q7Z434	MAVS	Mitochondrial antiviral-signaling protein	3	0.93	0.78	0.893	0.47	0.29	2.03	Y	0.0491485	NotSignificant	-0.104697
Q99832	CCT7	T-complex protein 1 subunit eta	3	0.88	0.08	0.119	0.89	0.97	0.77	Y	0.924453	NotSignificant	-0.184425
Q13509	TUBB3	Tubulin beta-3 chain	3	1.1	0.21	0.507	0.8	1.21	1.28	Y	0.294992	NotSignificant	0.137504
Q9BYD3	MRPL4	39S ribosomal protein L4, mitochondrial	3	0.97	0.57	0.932	0.59	0.54	1.77	Y	0.0305841	NotSignificant	-0.0439433
O75489	NDUFS3	NADH dehydrogenase [ubiquinone] iron-sulfur protein 3, mitochondrial	3	0.83	0.1	0.0948	0.78	0.73	0.96	Y	1.02319	NotSignificant	-0.268817
Q9Y696	CLIC4	Chloride intracellular channel protein 4	3	1.54	0.49	0.196	1.11	1.29	2.22	Y	0.707744	NotSignificant	0.62293
P42704	LRPPRC	Leucine-rich PPR motif-containing protein, mitochondrial	3	0.81	0.07	0.0398	0.88	0.84	0.72	Y	1.40012	NotSignificant	-0.304006
P31040	SDHA	Succinate dehydrogenase [ubiquinone] flavoprotein subunit, mitochondrial	3	0.85	0.04	0.0222	0.88	0.87	0.8	Y	1.65365	NotSignificant	-0.234465
P41250	GARS	Glycine--tRNA ligase	3	0.7	0.11	0.0445	0.62	0.62	0.86	Y	1.35164	NotSignificant	-0.514573
Q8TB36	GDAP1	Ganglioside-induced differentiation-associated protein 1	3	0.86	0.19	0.332	0.8	0.67	1.12	Y	0.478862	NotSignificant	-0.217591
Q15046	KARS	Lysine--tRNA ligase	3	0.84	0.09	0.0904	0.73	0.95	0.85	Y	1.04383	NotSignificant	-0.251539
P20674	COX5A	Cytochrome c oxidase subunit 5A, mitochondrial	3	1.1	0.3	0.617	1.51	1.01	0.79	Y	0.209715	NotSignificant	0.137504
Q8TCS8	PNPT1	Polyribonucleotide nucleotidyltransferase 1, mitochondrial	3	1.04	0.27	0.819	1.16	1.3	0.67	Y	0.0867161	NotSignificant	0.0565835
Q9BQ52	ELAC2	Zinc phosphodiesterase ELAC protein 2	3	0.89	0.07	0.106	0.8	0.9	0.97	Y	0.974694	NotSignificant	-0.168123
Q9Y3D3	MRPS16	28S ribosomal protein S16, mitochondrial	3	0.84	0.11	0.139	0.84	0.7	0.98	Y	0.856985	NotSignificant	-0.251539
P61604	HSPE1	10 kDa heat shock protein, mitochondrial	3	0.96	0.11	0.631	0.89	1.12	0.88	Y	0.199971	NotSignificant	-0.0588937
P10809	HSPD1	60 kDa heat shock protein, mitochondrial	3	0.84	0.06	0.0454	0.87	0.89	0.75	Y	1.34294	NotSignificant	-0.251539
P50416	CPT1A	Carnitine O-palmitoyltransferase 1, liver isoform	3	0.88	0.02	0.00964	0.91	0.86	0.88	Y	2.01592	NotSignificant	-0.184425
P38646	HSPA9	Stress-70 protein, mitochondrial	3	0.8	0.02	0.00204	0.82	0.79	0.79	Y	2.69037	NotSignificant	-0.321928
P62906	RPL10A	60S ribosomal protein L10a	3	0.95	0.01	0.00938	0.94	0.96	0.95	Y	2.0278	NotSignificant	-0.0740006
Q6UXV4	APOOL	MICOS complex subunit MIC27	3	0.92	0.04	0.0879	0.9	0.88	0.98	Y	1.05601	NotSignificant	-0.120294
P00167	CYB5A	Cytochrome b5	3	1.46	0.21	0.061	1.64	1.56	1.17	Y	1.21467	NotSignificant	0.545968
O43169	CYB5B	Cytochrome b5 type B	3	1.08	0.18	0.536	0.89	1.01	1.33	Y	0.270835	NotSignificant	0.111031
P62269	RPS18	40S ribosomal protein S18	3	0.91	0.03	0.0264	0.91	0.94	0.87	Y	1.5784	NotSignificant	-0.136062
P51659	HSD17B4	Peroxisomal multifunctional enzyme type 2;(3R)-hydroxyacyl-CoA dehydrogenase;Enoyl-CoA hydratase 2	3	0.94	0.16	0.615	0.74	1.14	0.95	Y	0.211125	NotSignificant	-0.0892673
O43865	AHCYL1	Putative adenosylhomocysteinase 2	3	0.95	0.18	0.665	0.76	0.89	1.19	Y	0.177178	NotSignificant	-0.0740006
P42126	ECI1	Enoyl-CoA delta isomerase 1, mitochondrial	3	0.71	0.11	0.0469	0.62	0.64	0.87	Y	1.32883	NotSignificant	-0.494109
Q7Z4W1	DCXR	L-xylulose reductase	3	0.91	0.3	0.665	0.74	0.65	1.34	Y	0.177178	NotSignificant	-0.136062
Q16698	DECR1	2,4-dienoyl-CoA reductase, mitochondrial	3	0.83	0.33	0.457	0.65	0.54	1.29	Y	0.340084	NotSignificant	-0.268817
Q9NR28	DIABLO	Diablo homolog, mitochondrial	3	0.79	0.04	0.0139	0.82	0.73	0.83	Y	1.85699	NotSignificant	-0.340075
P09417	QDPR	Dihydropteridine reductase	3	0.85	0.05	0.0281	0.81	0.82	0.91	Y	1.55129	NotSignificant	-0.234465
Q99497	PARK7	Protein deglycase DJ-1	3	0.87	0.11	0.176	0.76	0.85	1.02	Y	0.754487	NotSignificant	-0.200913
O60783	MRPS14	28S ribosomal protein S14, mitochondrial	3	0.91	0.12	0.305	0.85	0.8	1.07	Y	0.5157	NotSignificant	-0.136062
P09622	DLD	Dihydrolipoyl dehydrogenase, mitochondrial	3	0.68	0.06	0.0105	0.72	0.6	0.72	Y	1.97881	NotSignificant	-0.556393
O00429	DNM1L	Dynamin-1-like protein	3	0.69	0.02	0.00124	0.69	0.67	0.72	Y	2.90658	NotSignificant	-0.535332
P36957	DLST	Dihydrolipoyllysine-residue succinyltransferase component of 2-oxoglutarate dehydrogenase complex, mitochondrial	3	0.88	0.09	0.142	0.8	0.85	1	Y	0.847712	NotSignificant	-0.184425
P42765	ACAA2	3-ketoacyl-CoA thiolase, mitochondrial	3	0.99	0.19	0.944	0.86	0.86	1.26	Y	0.025028	NotSignificant	-0.0144996
P07237	P4HB	Protein disulfide-isomerase	3	1.15	0.07	0.0597	1.08	1.14	1.24	Y	1.22403	NotSignificant	0.201634
P33316	DUT	Deoxyuridine 5-triphosphate nucleotidohydrolase, mitochondrial	3	0.76	0.06	0.0171	0.7	0.74	0.83	Y	1.767	NotSignificant	-0.395929
P40939	HADHA	Trifunctional enzyme subunit alpha, mitochondrial	3	0.99	0.08	0.92	0.99	0.9	1.09	Y	0.0362122	NotSignificant	-0.0144996
Q969S9	GFM2	Ribosome-releasing factor 2, mitochondrial	3	0.68	0.06	0.0123	0.7	0.59	0.74	Y	1.91009	NotSignificant	-0.556393
P62263	RPS14	40S ribosomal protein S14	3	0.83	0.12	0.134	0.77	0.72	1	Y	0.872895	NotSignificant	-0.268817
O75616	ERAL1	GTPase Era, mitochondrial	3	0.69	0.06	0.0117	0.7	0.75	0.61	Y	1.93181	NotSignificant	-0.535332
Q5RI15	COX20	Cytochrome c oxidase protein 20 homolog	3	1.55	0.22	0.0514	1.3	1.51	1.84	Y	1.28904	NotSignificant	0.632268
P49327	FASN	Fatty acid synthase	3	0.82	0.06	0.0338	0.82	0.76	0.9	Y	1.47108	NotSignificant	-0.286304
Q14318	FKBP8	Peptidyl-prolyl cis-trans isomerase FKBP8	3	1.01	0.15	0.947	0.87	0.93	1.22	Y	0.02365	NotSignificant	0.0143553
P04181	OAT	Ornithine aminotransferase, mitochondrial;Ornithine aminotransferase, hepatic form;Ornithine aminotransferase, renal form	3	0.92	0.18	0.503	0.76	0.81	1.17	Y	0.298432	NotSignificant	-0.120294
P53597	SUCLG1	Succinyl-CoA ligase [ADP/GDP-forming] subunit alpha, mitochondrial	3	0.74	0.12	0.0603	0.81	0.57	0.83	Y	1.21968	NotSignificant	-0.434403
Q07021	C1QBP	Complement component 1 Q subcomponent-binding protein, mitochondrial	3	1.01	0.16	0.909	0.96	0.85	1.22	Y	0.0414361	NotSignificant	0.0143553
P23434	GCSH	Glycine cleavage system H protein, mitochondrial	3	1.03	0.1	0.631	0.95	0.97	1.17	Y	0.199971	NotSignificant	0.0426443
P00367	GLUD1	Glutamate dehydrogenase 1, mitochondrial	3	0.85	0.11	0.144	0.76	0.78	1.01	Y	0.841638	NotSignificant	-0.234465
P43304	GPD2	Glycerol-3-phosphate dehydrogenase, mitochondrial	3	0.95	0.02	0.0506	0.98	0.93	0.94	Y	1.29585	NotSignificant	-0.0740006
Q9UBQ7	GRHPR	Glyoxylate reductase/hydroxypyruvate reductase	3	1.03	0.27	0.878	0.89	0.78	1.41	Y	0.0565055	NotSignificant	0.0426443
P34897	SHMT2	Serine hydroxymethyltransferase, mitochondrial	3	0.72	0.03	0.0044	0.68	0.76	0.71	Y	2.35655	NotSignificant	-0.473931
Q16881	TXNRD1	Thioredoxin reductase 1, cytoplasmic	3	0.78	0.06	0.0195	0.78	0.71	0.84	Y	1.70997	NotSignificant	-0.358454
Q9Y2Q3	GSTK1	Glutathione S-transferase kappa 1	3	1.36	0.16	0.0612	1.14	1.52	1.41	Y	1.21325	NotSignificant	0.443607
P29401	TKT	Transketolase	3	0.91	0.21	0.51	0.74	0.78	1.2	Y	0.29243	NotSignificant	-0.136062
P35232	PHB	Prohibitin	3	0.99	0.63	0.979	1.86	0.73	0.38	Y	0.00921731	NotSignificant	-0.0144996
P00390	GSR	Glutathione reductase, mitochondrial	3	0.77	0.04	0.0102	0.72	0.78	0.82	Y	1.9914	NotSignificant	-0.37707
P40925	MDH1	Malate dehydrogenase, cytoplasmic	3	1.21	0.05	0.0189	1.19	1.29	1.17	Y	1.72354	NotSignificant	0.275007
P60174	TPI1	Triosephosphate isomerase	3	0.7	0.14	0.0637	0.57	0.63	0.89	Y	1.19586	NotSignificant	-0.514573
Q9NQR4	NIT2	Omega-amidase NIT2	3	0.77	0.2	0.196	0.67	0.59	1.06	Y	0.707744	NotSignificant	-0.37707
P53985	SLC16A1	Monocarboxylate transporter 1	3	0.85	0.21	0.335	0.78	0.63	1.13	Y	0.474955	NotSignificant	-0.234465
Q9Y241	HIGD1A	HIG1 domain family member 1A, mitochondrial	3	1.05	0.08	0.359	1.02	0.98	1.17	Y	0.444906	NotSignificant	0.0703893
P49773	HINT1	Histidine triad nucleotide-binding protein 1	3	1.06	0.12	0.476	1.22	0.92	1.04	Y	0.322393	NotSignificant	0.0840643
Q9BX68	HINT2	Histidine triad nucleotide-binding protein 2, mitochondrial	3	0.88	0.17	0.354	0.81	0.72	1.12	Y	0.450997	NotSignificant	-0.184425
P07954	FH	Fumarate hydratase, mitochondrial	3	0.72	0.13	0.0667	0.59	0.67	0.9	Y	1.17587	NotSignificant	-0.473931
Q9HAV7	GRPEL1	GrpE protein homolog 1, mitochondrial	3	0.84	0.21	0.328	0.71	0.69	1.14	Y	0.484126	NotSignificant	-0.251539
Q16891	IMMT	MICOS complex subunit MIC60	3	0.78	0.04	0.0118	0.79	0.73	0.83	Y	1.92812	NotSignificant	-0.358454
Q13011	ECH1	Delta(3,5)-Delta(2,4)-dienoyl-CoA isomerase, mitochondrial	3	1.43	0.08	0.011	1.42	1.34	1.53	Y	1.95861	NotSignificant	0.516015
O15270	SPTLC2	Serine palmitoyltransferase 2	3	22.25	19.66	0.202	18.48	47.99	0.28	Y	0.694649	NotSignificant	4.47573
Q96GC5	MRPL48	39S ribosomal protein L48, mitochondrial	3	0.9	0.07	0.152	0.99	0.92	0.8	Y	0.818156	NotSignificant	-0.152003
P49914	MTHFS	5-formyltetrahydrofolate cyclo-ligase	3	0.95	0.1	0.478	1.06	0.97	0.83	Y	0.320572	NotSignificant	-0.0740006
Q15785	TOMM34	Mitochondrial import receptor subunit TOM34	3	0.71	0.01	0.000376	0.72	0.7	0.7	Y	3.42481	NotSignificant	-0.494109
Q9NSE4	IARS2	Isoleucine--tRNA ligase, mitochondrial	3	0.76	0.09	0.042	0.88	0.73	0.67	Y	1.37675	NotSignificant	-0.395929
P60900	PSMA6	Proteasome subunit alpha type-6	3	1.01	0.07	0.78	1.11	0.99	0.94	Y	0.107905	NotSignificant	0.0143553
Q13907	IDI1	Isopentenyl-diphosphate Delta-isomerase 1	3	0.59	0.23	0.0933	0.39	0.47	0.92	Y	1.03012	NotSignificant	-0.761213
Q9Y697	NFS1	Cysteine desulfurase, mitochondrial	3	0.84	0.02	0.00551	0.84	0.82	0.87	Y	2.25885	NotSignificant	-0.251539
P00505	GOT2	Aspartate aminotransferase, mitochondrial	3	0.84	0.08	0.0733	0.94	0.85	0.75	Y	1.1349	NotSignificant	-0.251539
Q6P1L8	MRPL14	39S ribosomal protein L14, mitochondrial	3	0.81	0.11	0.0934	0.74	0.73	0.96	Y	1.02965	NotSignificant	-0.304006
P11047	LAMC1	Laminin subunit gamma-1	3	1.05	0.11	0.526	0.99	0.96	1.19	Y	0.279014	NotSignificant	0.0703893
Q9Y3D7	PAM16	Mitochondrial import inner membrane translocase subunit TIM16	3	0.82	0.13	0.137	1	0.75	0.71	Y	0.863279	NotSignificant	-0.286304
O14949	UQCRQ	Cytochrome b-c1 complex subunit 8	3	1.17	0.29	0.417	1.51	0.79	1.21	Y	0.379864	NotSignificant	0.226509
P22695	UQCRC2	Cytochrome b-c1 complex subunit 2, mitochondrial	3	0.66	0.18	0.0802	0.65	0.46	0.89	Y	1.09583	NotSignificant	-0.599462
P08574	CYC1	Cytochrome c1, heme protein, mitochondrial	3	0.64	0.21	0.0927	0.5	0.49	0.93	Y	1.03292	NotSignificant	-0.643856
Q9HCC0	MCCC2	Methylcrotonoyl-CoA carboxylase beta chain, mitochondrial	3	0.85	0.07	0.0673	0.9	0.89	0.75	Y	1.17198	NotSignificant	-0.234465
O60669	SLC16A7	Monocarboxylate transporter 2	3	0.91	0.03	0.033	0.86	0.93	0.93	Y	1.48149	NotSignificant	-0.136062
O60313	OPA1	Dynamin-like 120 kDa protein, mitochondrial;Dynamin-like 120 kDa protein, form S1	3	0.9	0.15	0.378	0.78	1.11	0.81	Y	0.422508	NotSignificant	-0.152003
Q9Y6C9	MTCH2	Mitochondrial carrier homolog 2	3	0.93	0.23	0.632	0.75	0.77	1.25	Y	0.199283	NotSignificant	-0.104697
Q9NX63	CHCHD3	MICOS complex subunit MIC19	3	1.01	0.12	0.867	1.13	1.05	0.86	Y	0.0619809	NotSignificant	0.0143553
P40926	MDH2	Malate dehydrogenase, mitochondrial	3	0.76	0.13	0.0808	0.7	0.63	0.93	Y	1.09259	NotSignificant	-0.395929
Q9NQ50	MRPL40	39S ribosomal protein L40, mitochondrial	3	1.57	0.93	0.396	2.82	0.6	1.3	Y	0.402305	NotSignificant	0.650765
P82930	MRPS34	28S ribosomal protein S34, mitochondrial	3	0.93	0.66	0.867	1.54	0.02	1.22	Y	0.0619809	NotSignificant	-0.104697
Q96EY7	PTCD3	Pentatricopeptide repeat domain-containing protein 3, mitochondrial	3	0.73	0.09	0.0349	0.61	0.72	0.84	Y	1.45717	NotSignificant	-0.454032
Q8TAA5	GRPEL2	GrpE protein homolog 2, mitochondrial	3	0.63	0.28	0.152	0.32	0.57	1	Y	0.818156	NotSignificant	-0.666576
P11586	MTHFD1	C-1-tetrahydrofolate synthase, cytoplasmic;Methylenetetrahydrofolate dehydrogenase;Methenyltetrahydrofolate cyclohydrolase;Formyltetrahydrofolate synthetase;C-1-tetrahydrofolate synthase, cytoplasmic, N-terminally processed	3	0.94	0.07	0.292	0.93	0.86	1.03	Y	0.534617	NotSignificant	-0.0892673
Q04837	SSBP1	Single-stranded DNA-binding protein, mitochondrial	3	0.96	0.1	0.584	1	1.06	0.82	Y	0.233587	NotSignificant	-0.0588937
O75431	MTX2	Metaxin-2	3	0.92	0.09	0.276	0.85	0.85	1.05	Y	0.559091	NotSignificant	-0.120294
Q02978	SLC25A11	Mitochondrial 2-oxoglutarate/malate carrier protein	3	1.41	0.39	0.213	1.12	1.96	1.14	Y	0.67162	NotSignificant	0.495695
P05166	PCCB	Propionyl-CoA carboxylase beta chain, mitochondrial	3	0.67	0.16	0.0719	0.73	0.45	0.83	Y	1.14327	NotSignificant	-0.577767
Q96C36	PYCR2	Pyrroline-5-carboxylate reductase 2	3	0.97	0.13	0.746	0.9	0.87	1.15	Y	0.127261	NotSignificant	-0.0439433
Q96DA6	DNAJC19	Mitochondrial import inner membrane translocase subunit TIM14	3	1.01	0.03	0.647	1.04	0.97	1.02	Y	0.189096	NotSignificant	0.0143553
P08397	HMBS	Porphobilinogen deaminase	3	1.03	0.13	0.75	0.91	0.96	1.22	Y	0.124939	NotSignificant	0.0426443
P11498	PC	Pyruvate carboxylase, mitochondrial	3	0.61	0.2	0.0781	0.69	0.34	0.81	Y	1.10735	NotSignificant	-0.713119
Q9P0J1	PDP1	[Pyruvate dehydrogenase [acetyl-transferring]]-phosphatase 1, mitochondrial	3	1.36	0.65	0.442	1.02	0.78	2.27	Y	0.354578	NotSignificant	0.443607
P11177	PDHB	Pyruvate dehydrogenase E1 component subunit beta, mitochondrial	3	0.88	0.2	0.396	0.72	0.74	1.16	Y	0.402305	NotSignificant	-0.184425
Q9Y2S7	POLDIP2	Polymerase delta-interacting protein 2	3	0.72	0.08	0.0238	0.61	0.8	0.74	Y	1.62342	NotSignificant	-0.473931
Q00325	SLC25A3	Phosphate carrier protein, mitochondrial	3	0.67	0.1	0.0279	0.68	0.55	0.79	Y	1.5544	NotSignificant	-0.577767
P24539	ATP5F1	ATP synthase F(0) complex subunit B1, mitochondrial	3	1.07	0.06	0.174	1.09	1.14	0.99	Y	0.759451	NotSignificant	0.0976108
Q8N2F6	ARMC10	Armadillo repeat-containing protein 10	3	0.95	0.16	0.671	0.87	0.81	1.18	Y	0.173277	NotSignificant	-0.0740006
P45880	VDAC2	Voltage-dependent anion-selective channel protein 2	3	0.99	0.09	0.856	1.04	1.06	0.86	Y	0.0675262	NotSignificant	-0.0144996
P21796	VDAC1	Voltage-dependent anion-selective channel protein 1	3	1.17	0.12	0.123	1.34	1.09	1.09	Y	0.910095	NotSignificant	0.226509
Q08257	CRYZ	Quinone oxidoreductase	3	0.8	0.16	0.164	0.72	0.67	1.03	Y	0.785156	NotSignificant	-0.321928
Q12849	GRSF1	G-rich sequence factor 1	3	0.89	0.18	0.409	0.64	1.07	0.96	Y	0.388277	NotSignificant	-0.168123
Q13637	RAB32	Ras-related protein Rab-32	3	1.4	0.5	0.299	1.08	1.02	2.11	Y	0.524329	NotSignificant	0.485427
Q14061	COX17	Cytochrome c oxidase copper chaperone	3	1.01	0.44	0.964	0.95	0.51	1.58	Y	0.015923	NotSignificant	0.0143553
Q4VC31	CCDC58	Coiled-coil domain-containing protein 58	3	0.83	0.06	0.0433	0.81	0.76	0.92	Y	1.36351	NotSignificant	-0.268817
Q96C01	FAM136A	Protein FAM136A	3	0.98	0.15	0.805	1.16	0.98	0.8	Y	0.0942041	NotSignificant	-0.0291463
Q9NW81	ATP5SL	ATP synthase subunit s-like protein	3	1.17	0.9	0.778	0.54	0.52	2.44	Y	0.10902	NotSignificant	0.226509
P07919	UQCRH	Cytochrome b-c1 complex subunit 6, mitochondrial	3	0.81	0.14	0.14	0.82	0.97	0.63	Y	0.853872	NotSignificant	-0.304006
Q9Y3B8	REXO2	Oligoribonuclease, mitochondrial	3	1.96	1.52	0.388	4.11	0.78	0.99	Y	0.411168	NotSignificant	0.970854
P30084	ECHS1	Enoyl-CoA hydratase, mitochondrial	3	1.2	0.09	0.0667	1.27	1.26	1.07	Y	1.17587	NotSignificant	0.263034
P35270	SPR	Sepiapterin reductase	3	0.95	0.1	0.485	0.86	0.89	1.09	Y	0.314258	NotSignificant	-0.0740006
Q9UJZ1	STOML2	Stomatin-like protein 2, mitochondrial	3	0.78	0.07	0.0327	0.75	0.7	0.87	Y	1.48545	NotSignificant	-0.358454
Q7KZF4	SND1	Staphylococcal nuclease domain-containing protein 1	3	1.08	0.24	0.627	0.92	0.9	1.43	Y	0.202732	NotSignificant	0.111031
P26639	TARS	Threonine--tRNA ligase, cytoplasmic	3	0.76	0.06	0.0216	0.75	0.7	0.85	Y	1.66555	NotSignificant	-0.395929
Q9UKK9	NUDT5	ADP-sugar pyrophosphatase	3	0.97	0.05	0.374	0.91	0.96	1.03	Y	0.427128	NotSignificant	-0.0439433
O75828	CBR3	Carbonyl reductase [NADPH] 3	2	0.79	0.12	0.238	0.78	0.65	0.94	Y	0.623423	NotSignificant	-0.340075
