## Supplementary material for "The mitochondrial HSP90 paralog TRAP1 forms an OXPHOS-regulated tetramer and is involved in maintaining mitochondrial metabolic homeostasis": Table S8

### Sheet: Summary
Accession (NCBI)	SP (UniProtKB-Accession)	GeneSymbol	Short Name	Description	ΣCoverage	Σ# Proteins	Σ# Unique Peptides	Σ# Peptides	Σ# PSMs	Control1 # PSMs	Control2 # PSMs	T1 GST1 # PSMs	T1 GST2 # PSMs	T1 GST3 # PSMs	*TRAP1-GST1# PSMs	*TRAP1-GST2# PSMs	*TRAP1-GST3# PSMs	# AAs	MW [kDa]	calc. pI
67477458	Q12931	TRAP1	Heat shock protein 75 kDa, mitochondrial	RecName: Full=Heat shock protein 75 kDa, mitochondrial; Short=HSP 75; AltName: Full=TNFR-associated protein 1; AltName: Full=Tumor necrosis factor type 1 receptor-associated protein; Short=TRAP-1; Flags: Precursor	24.01	1	16	16	37			1	2	3	7	12	12	704	80.0597	8.20654
51317339	P62805	H4	Histone H4	RecName: Full=Histone H4	65.05	1	15	15	349	19	46	33	13	52	99	45	42	103	11.3604	11.356
121919	P10412	H14	Histone H1.4	RecName: Full=Histone H1.4; AltName: Full=Histone H1b; AltName: Full=Histone H1s-4	32.42	6	14	14	140	10	8	23	16	22	24	16	21	219	21.852	11.0337
133257	P22626	ROA2	Heterogeneous nuclear ribonucleoproteins A2/B1	RecName: Full=Heterogeneous nuclear ribonucleoproteins A2/B1; Short=hnRNP A2/B1	41.08	1	14	15	51	1	9	2	2	11	13	4	9	353	37.4067	8.95361
119165	P26641	EF1G	Elongation factor 1-gamma	RecName: Full=Elongation factor 1-gamma; Short=EF-1-gamma; AltName: Full=eEF-1B gamma	23.57	1	12	12	77	6	15	3	3	7	17	15	11	437	50.0871	6.66846
55977055	P68431	H31	Histone H3.1	RecName: Full=Histone H3.1; AltName: Full=Histone H3/a; AltName: Full=Histone H3/b; AltName: Full=Histone H3/c; AltName: Full=Histone H3/d; AltName: Full=Histone H3/f; AltName: Full=Histone H3/h; AltName: Full=Histone H3/i; AltName: Full=Histone H3/j; AltName: Full=Histone H3/k; AltName: Full=Histone H3/l	40.44	5	11	11	156	5	13	11	15	38	42	20	12	136	15.3945	11.1216
108935845	P07910	HNRPC	Heterogeneous nuclear ribonucleoproteins C1/C2	RecName: Full=Heterogeneous nuclear ribonucleoproteins C1/C2; Short=hnRNP C1/C2	28.1	4	11	11	62	4	5	8	4	8	17	7	9	306	33.6495	5.08447
81175191	P46777	RL5	60S ribosomal protein L5	RecName: Full=60S ribosomal protein L5	33.33	1	9	9	18		3	1		3	6	3	2	297	34.3407	9.71533
288558857	P09651	ROA1	Heterogeneous nuclear ribonucleoprotein A1	RecName: Full=Heterogeneous nuclear ribonucleoprotein A1; Short=hnRNP A1; AltName: Full=Helix-destabilizing protein; AltName: Full=Single-strand RNA-binding protein; AltName: Full=hnRNP core protein A1; Contains: RecName: Full=Heterogeneous nuclear ribonucleoprotein A1, N-terminally processed	21.51	3	8	9	46	2	5	6	1	8	11	3	10	372	38.7231	9.12939
391358178	P0CG48	UBC	Polyubiquitin-C	RecName: Full=Polyubiquitin-C; Contains: RecName: Full=Ubiquitin; Flags: Precursor	88.03	4	8	8	27	1			1	6	16	1	2	685	76.9915	7.66455
119360	P14625	ENPL	Endoplasmin	RecName: Full=Endoplasmin; AltName: Full=94 kDa glucose-regulated protein; Short=GRP-94; AltName: Full=Heat shock protein 90 kDa beta member 1; AltName: Full=Tumor rejection antigen 1; AltName: Full=gp96 homolog; Flags: Precursor	8.97	2	8	10	15		9			2	1		3	803	92.4113	4.84326
47117765	P61254	RL26	60S ribosomal protein L26	RecName: Full=60S ribosomal protein L26	43.45	2	7	7	15			1		2	6	2	4	145	17.2475	10.5503
51338779	P51991	ROA3	Heterogeneous nuclear ribonucleoprotein A3	RecName: Full=Heterogeneous nuclear ribonucleoprotein A3; Short=hnRNP A3	12.96	1	6	7	16		4			1	5	4	2	378	39.5706	9.01221
464628	P35268	RL22	60S ribosomal protein L22	RecName: Full=60S ribosomal protein L22; AltName: Full=EBER-associated protein; Short=EAP; AltName: Full=Epstein-Barr virus small RNA-associated protein; AltName: Full=Heparin-binding protein HBp15	28.91	1	5	5	30	1	1	2	2	6	5	7	6	128	14.7778	9.18799
45476906	Q86YZ3	HORN	Hornerin	RecName: Full=Hornerin	6.28	1	5	5	16		1	7		1	3	2	2	2850	282.228	10.0376
12230547	O43390	HNRPR	Heterogeneous nuclear ribonucleoprotein R	RecName: Full=Heterogeneous nuclear ribonucleoprotein R; Short=hnRNP R	7.58	2	5	5	13	1	1			1	5	2	3	633	70.8993	8.1333
54040031	P67809	YBOX1	Nuclease-sensitive element-binding protein 1	RecName: Full=Nuclease-sensitive element-binding protein 1; AltName: Full=CCAAT-binding transcription factor I subunit A; Short=CBF-A; AltName: Full=DNA-binding protein B; Short=DBPB; AltName: Full=Enhancer factor I subunit A; Short=EFI-A; AltName: Full=Y-box transcription factor; AltName: Full=Y-box-binding protein 1; Short=YB-1	18.52	5	5	5	11	1			2	1	4		3	324	35.9027	9.87646
51338637	P62750	RL23A	60S ribosomal protein L23a	RecName: Full=60S ribosomal protein L23a	27.56	1	5	5	10			2		2	2	4		156	17.6841	10.4478
146289861	P46087	NOP2	Probable 28S rRNA (cytosine(4447)-C(5))-methyltransferase	RecName: Full=Probable 28S rRNA (cytosine(4447)-C(5))-methyltransferase; AltName: Full=Nucleolar protein 1; AltName: Full=Nucleolar protein 2 homolog; AltName: Full=Proliferating-cell nucleolar antigen p120; AltName: Full=Proliferation-associated nucleolar protein p120	5.91	1	5	5	10	2					3	2	3	812	89.2471	9.23193
46397333	P60709	ACTB	Actin, cytoplasmic 1	RecName: Full=Actin, cytoplasmic 1; AltName: Full=Beta-actin; Contains: RecName: Full=Actin, cytoplasmic 1, N-terminally processed	16	11	5	5	8					2	3	2	1	375	41.7097	5.47803
123377	P17096	HMGA1	High mobility group protein HMG-I/HMG-Y	RecName: Full=High mobility group protein HMG-I/HMG-Y; Short=HMG-I(Y); AltName: Full=High mobility group AT-hook protein 1; Short=High mobility group protein A1; AltName: Full=High mobility group protein R	41.12	1	4	4	17	3	2			2	4	3	3	107	11.6691	10.3159
119163	P24534	EF1B	Elongation factor 1-beta	RecName: Full=Elongation factor 1-beta; Short=EF-1-beta	13.33	1	4	4	12	1	2	1		2	3	1	2	225	24.7483	4.66553
730565	P39023	RL3	60S ribosomal protein L3	RecName: Full=60S ribosomal protein L3; AltName: Full=HIV-1 TAR RNA-binding protein B; Short=TARBP-B	7.94	1	4	4	8			1	1	2	2	1	1	403	46.0798	10.1841
118519	P16152	CBR1	Carbonyl reductase [NADPH] 1	RecName: Full=Carbonyl reductase [NADPH] 1; AltName: Full=15-hydroxyprostaglandin dehydrogenase [NADP(+)]; AltName: Full=NADPH-dependent carbonyl reductase 1; AltName: Full=Prostaglandin 9-ketoreductase; AltName: Full=Prostaglandin-E(2) 9-reductase	16.97	2	4	4	7		1			3		2	1	277	30.3559	8.32373
74738816	Q7Z6I8	CE024	UPF0461 protein C5orf24	RecName: Full=UPF0461 protein C5orf24	29.79	1	4	4	7	1					3	1	2	188	20.119	9.84717
47117764	P61247	RS3A	40S ribosomal protein S3a	RecName: Full=40S ribosomal protein S3a; AltName: Full=v-fos transformation effector protein; Short=Fte-1	16.29	1	4	4	6		1				2	1	2	264	29.9257	9.72998
116241330	Q08211	DHX9	ATP-dependent RNA helicase A	RecName: Full=ATP-dependent RNA helicase A; Short=RHA; AltName: Full=DEAH box protein 9; AltName: Full=Leukophysin; Short=LKP; AltName: Full=Nuclear DNA helicase II; Short=NDH II	3.15	1	4	4	6	1					3	1	1	1270	140.869	6.84424
6016184	Q92522	H1X	Histone H1x	RecName: Full=Histone H1x	18.31	1	4	4	6						4	1	1	213	22.4735	10.7554
90110781	P19338	NUCL	Nucleolin	RecName: Full=Nucleolin; AltName: Full=Protein C23	5.92	1	4	4	6	1				3	1		1	710	76.5684	4.70361
115502381	P15924	DESP	Desmoplakin	RecName: Full=Desmoplakin; Short=DP; AltName: Full=250/210 kDa paraneoplastic pemphigus antigen	1.39	1	4	4	5	1		4						2871	331.569	6.81494
125729	P12956	XRCC6	X-ray repair cross-complementing protein 6	RecName: Full=X-ray repair cross-complementing protein 6; AltName: Full=5'-deoxyribose-5-phosphate lyase Ku70; Short=5'-dRP lyase Ku70; AltName: Full=70 kDa subunit of Ku antigen; AltName: Full=ATP-dependent DNA helicase 2 subunit 1; AltName: Full=ATP-dependent DNA helicase II 70 kDa subunit; AltName: Full=CTC box-binding factor 75 kDa subunit; Short=CTC75; Short=CTCBF; AltName: Full=DNA repair p…	7.72	2	4	4	5	1	1				2		1	609	69.7991	6.63916
21542074	P58876	H2B1D	Histone H2B type 1-D	RecName: Full=Histone H2B type 1-D; AltName: Full=HIRA-interacting protein 2; AltName: Full=Histone H2B.1 B; AltName: Full=Histone H2B.b; Short=H2B/b	63.49	10	3	11	145	10	26	11	8	21	31	12	26	126	13.9276	10.3159
1350706	P47914	RL29	60S ribosomal protein L29	RecName: Full=60S ribosomal protein L29; AltName: Full=Cell surface heparin-binding protein HIP	15.09	1	3	3	11			2	1	2	3	1	2	159	17.7411	11.6636
51338672	P84103	SRSF3	Serine/arginine-rich splicing factor 3	RecName: Full=Serine/arginine-rich splicing factor 3; AltName: Full=Pre-mRNA-splicing factor SRP20; AltName: Full=Splicing factor, arginine/serine-rich 3	17.07	1	3	3	10					1	4	3	2	164	19.3179	11.6489
417324	Q00059	TFAM	Transcription factor A, mitochondrial	RecName: Full=Transcription factor A, mitochondrial; Short=mtTFA; AltName: Full=Mitochondrial transcription factor 1; Short=MtTF1; AltName: Full=Transcription factor 6; Short=TCF-6; AltName: Full=Transcription factor 6-like 2; Flags: Precursor	13.41	1	3	3	8		1	1		2	3		1	246	29.0782	9.71533
51702805	P62888	RL30	60S ribosomal protein L30	RecName: Full=60S ribosomal protein L30	33.91	1	3	3	6					3	2		1	115	12.7757	9.62744
1173039	P42766	RL35	60S ribosomal protein L35	RecName: Full=60S ribosomal protein L35	12.2	1	3	3	5					2	3			123	14.5426	11.0483
114762	P06748	NPM	Nucleophosmin	RecName: Full=Nucleophosmin; Short=NPM; AltName: Full=Nucleolar phosphoprotein B23; AltName: Full=Nucleolar protein NO38; AltName: Full=Numatrin	10.54	1	3	3	4				1	3				294	32.5548	4.77979
20981728	Q13247	SRSF6	Serine/arginine-rich splicing factor 6	RecName: Full=Serine/arginine-rich splicing factor 6; AltName: Full=Pre-mRNA-splicing factor SRP55; AltName: Full=Splicing factor, arginine/serine-rich 6	9.3	3	3	3	4					1	2	1		344	39.5634	11.4292
116242499	P14314	GLU2B	Glucosidase 2 subunit beta	RecName: Full=Glucosidase 2 subunit beta; AltName: Full=80K-H protein; AltName: Full=Glucosidase II subunit beta; AltName: Full=Protein kinase C substrate 60.1 kDa protein heavy chain; Short=PKCSH; Flags: Precursor	6.63	1	3	3	3		3							528	59.3878	4.41162
17865718	P08238	HS90B	Heat shock protein HSP 90-beta	RecName: Full=Heat shock protein HSP 90-beta; Short=HSP 90; AltName: Full=Heat shock 84 kDa; Short=HSP 84; Short=HSP84	12.43	4	2	7	20	10	4	3		1		1	1	724	83.2121	5.03369
730640	P39019	RS19	40S ribosomal protein S19	RecName: Full=40S ribosomal protein S19	13.1	1	2	2	8	1		1	1	1	2		2	145	16.0505	10.3159
1708263	P52926	HMGA2	High mobility group protein HMGI-C	RecName: Full=High mobility group protein HMGI-C; AltName: Full=High mobility group AT-hook protein 2	29.36	1	2	2	7					2	3		2	109	11.8251	10.6235
51702807	P62899	RL31	60S ribosomal protein L31	RecName: Full=60S ribosomal protein L31	14.4	1	2	2	6	1		1	1	1	1	1		125	14.4539	10.5356
1710632	P31943	HNRH1	Heterogeneous nuclear ribonucleoprotein H	RecName: Full=Heterogeneous nuclear ribonucleoprotein H; Short=hnRNP H; Contains: RecName: Full=Heterogeneous nuclear ribonucleoprotein H, N-terminally processed	5.79	3	2	2	6	1	1				2	1	1	449	49.1984	6.30322
3929380	Q16629	SRSF7	Serine/arginine-rich splicing factor 7	RecName: Full=Serine/arginine-rich splicing factor 7; AltName: Full=Splicing factor 9G8; AltName: Full=Splicing factor, arginine/serine-rich 7	10.92	1	2	2	6					2	1	1	2	238	27.35	11.8247
417811	Q04837	SSBP	Single-stranded DNA-binding protein, mitochondrial	RecName: Full=Single-stranded DNA-binding protein, mitochondrial; Short=Mt-SSB; Short=MtSSB; AltName: Full=PWP1-interacting protein 17; Flags: Precursor	16.22	1	2	2	5			1			2	1	1	148	17.249	9.59814
133825	P08708	RS17	40S ribosomal protein S17	RecName: Full=40S ribosomal protein S17	14.07	1	2	2	4			1		2	1			135	15.5404	9.84717
50403752	P62263	RS14	40S ribosomal protein S14	RecName: Full=40S ribosomal protein S14	10.6	1	2	2	3					1	1		1	151	16.2625	10.0522
51702823	P62917	RL8	60S ribosomal protein L8	RecName: Full=60S ribosomal protein L8	10.51	1	2	2	3					1	2			257	28.0073	11.0337
20141302	P81605	DCD	Dermcidin	RecName: Full=Dermcidin; AltName: Full=Preproteolysin; Contains: RecName: Full=Survival-promoting peptide; Contains: RecName: Full=DCD-1; Flags: Precursor	20	1	2	2	3		1					1	1	110	11.2768	6.53662
158523286	Q99729	ROAA	Heterogeneous nuclear ribonucleoprotein A/B	RecName: Full=Heterogeneous nuclear ribonucleoprotein A/B; Short=hnRNP A/B; AltName: Full=APOBEC1-binding protein 1; Short=ABBP-1	6.93	2	2	2	3	1					1	1		332	36.2024	8.20654
62512150	Q12906	ILF3	Interleukin enhancer-binding factor 3	RecName: Full=Interleukin enhancer-binding factor 3; AltName: Full=Double-stranded RNA-binding protein 76; Short=DRBP76; AltName: Full=M-phase phosphoprotein 4; Short=MPP4; AltName: Full=Nuclear factor associated with dsRNA; Short=NFAR; AltName: Full=Nuclear factor of activated T-cells 90 kDa; Short=NF-AT-90; AltName: Full=Translational control protein 80; Short=TCP80	2.8	2	2	2	2						2			894	95.2791	8.76318
92090606	P07900	HS90A	Heat shock protein HSP 90-alpha	RecName: Full=Heat shock protein HSP 90-alpha; AltName: Full=Heat shock 86 kDa; Short=HSP 86; Short=HSP86; AltName: Full=Lipopolysaccharide-associated protein 2; Short=LAP-2; Short=LPS-associated protein 2; AltName: Full=Renal carcinoma antigen NY-REN-38	8.88	4	1	4	17	9	3	3		1		1		732	84.6067	5.021
462236	P33778	H2B1B	Histone H2B type 1-B	RecName: Full=Histone H2B type 1-B; AltName: Full=Histone H2B.1; AltName: Full=Histone H2B.f; Short=H2B/f	63.49	7	1	12	134	9	25	8	8	17	29	12	26	126	13.9416	10.3159
51701598	Q8N257	H2B3B	Histone H2B type 3-B	RecName: Full=Histone H2B type 3-B; AltName: Full=H2B type 12	61.9	1	1	10	119	8	23	7	7	16	24	11	23	126	13.8995	10.3159
12585257	Q99878	H2A1J	Histone H2A type 1-J	RecName: Full=Histone H2A type 1-J; AltName: Full=Histone H2A/e	28.91	8	1	5	86	4	13	4	3	9	28	13	12	128	13.9278	10.8872
124028530	P04908	H2A1B	Histone H2A type 1-B/E	RecName: Full=Histone H2A type 1-B/E; AltName: Full=Histone H2A.2; AltName: Full=Histone H2A/a; AltName: Full=Histone H2A/m	28.46	3	1	5	76	4	10	3	3	7	27	11	11	130	14.127	11.0483
74749787	Q71UI9	H2AV	Histone H2A.V	RecName: Full=Histone H2A.V; AltName: Full=H2A.F/Z	23.44	2	1	3	66	4	9	2	3	6	24	9	9	128	13.5005	10.5796
74750623	Q8IUE6	H2A2B	Histone H2A type 2-B	RecName: Full=Histone H2A type 2-B	20	1	1	3	51	3	7	2	3	5	18	4	9	130	13.9868	10.8872
8134660	Q13151	ROA0	Heterogeneous nuclear ribonucleoprotein A0	RecName: Full=Heterogeneous nuclear ribonucleoprotein A0; Short=hnRNP A0	7.87	1	1	2	5	1	2				1		1	305	30.8218	9.29053
74762723	Q9GZT3	SLIRP	SRA stem-loop-interacting RNA-binding protein, mitochondrial	RecName: Full=SRA stem-loop-interacting RNA-binding protein, mitochondrial; Flags: Precursor	9.17	1	1	1	4			1		1	1	1		109	12.3414	10.2427
51702795	P62913	RL11	60S ribosomal protein L11	RecName: Full=60S ribosomal protein L11; AltName: Full=CLL-associated antigen KW-12	7.87	1	1	1	3					1		1	1	178	20.2396	9.59814
215274006	P14866	HNRPL	Heterogeneous nuclear ribonucleoprotein L	RecName: Full=Heterogeneous nuclear ribonucleoprotein L; Short=hnRNP L	3.06	1	1	1	3		1				1	1		589	64.0924	8.22119
134044259	P11177	ODPB	Pyruvate dehydrogenase E1 component subunit beta, mitochondrial	RecName: Full=Pyruvate dehydrogenase E1 component subunit beta, mitochondrial; Short=PDHE1-B; Flags: Precursor	3.06	1	1	1	3						1	1	1	359	39.208	6.65381
23503093	P38159	RBMX	RNA-binding motif protein, X chromosome	RecName: Full=RNA-binding motif protein, X chromosome; AltName: Full=Glycoprotein p43; AltName: Full=Heterogeneous nuclear ribonucleoprotein G; Short=hnRNP G; Contains: RecName: Full=RNA-binding motif protein, X chromosome, N-terminally processed	4.09	1	1	1	3					1	2			391	42.3063	10.0522
47117772	P61353	RL27	60S ribosomal protein L27	RecName: Full=60S ribosomal protein L27	8.09	1	1	1	2					1	1			136	15.7877	10.5649
223590198	Q08554	DSC1	Desmocollin-1	RecName: Full=Desmocollin-1; AltName: Full=Cadherin family member 1; AltName: Full=Desmosomal glycoprotein 2/3; Short=DG2/DG3; Flags: Precursor	1.68	1	1	1	2						1	1		894	99.9238	5.42725
20981691	Q15717	ELAV1	ELAV-like protein 1	RecName: Full=ELAV-like protein 1; AltName: Full=Hu-antigen R; Short=HuR	3.37	1	1	1	2						1		1	326	36.0692	9.17334
123106	P05204	HMGN2	Non-histone chromosomal protein HMG-17	RecName: Full=Non-histone chromosomal protein HMG-17; AltName: Full=High mobility group nucleosome-binding domain-containing protein 2	16.67	1	1	1	2					1			1	90	9.38706	9.99365
46397790	Q01105	SET	Protein SET	RecName: Full=Protein SET; AltName: Full=HLA-DR-associated protein II; AltName: Full=Inhibitor of granzyme A-activated DNase; Short=IGAAD; AltName: Full=PHAPII; AltName: Full=Phosphatase 2A inhibitor I2PP2A; Short=I-2PP2A; AltName: Full=Template-activating factor I; Short=TAF-I	4.48	2	1	1	2						1		1	290	33.4687	4.32275
730773	Q07955	SRSF1	Serine/arginine-rich splicing factor 1	RecName: Full=Serine/arginine-rich splicing factor 1; AltName: Full=Alternative-splicing factor 1; Short=ASF-1; AltName: Full=Splicing factor, arginine/serine-rich 1; AltName: Full=pre-mRNA-splicing factor SF2, P33 subunit	4.03	1	1	1	2						1	1		248	27.7278	10.3599
51703330	P62995	TRA2B	Transformer-2 protein homolog beta	RecName: Full=Transformer-2 protein homolog beta; Short=TRA-2 beta; Short=TRA2-beta; Short=hTRA2-beta; AltName: Full=Splicing factor, arginine/serine-rich 10; AltName: Full=Transformer-2 protein homolog B	3.47	1	1	1	2						1		1	288	33.6456	11.2534
269849539	Q96JD6	AKCL2	1,5-anhydro-D-fructose reductase	RecName: Full=1,5-anhydro-D-fructose reductase; Short=AF reductase; AltName: Full=Aldo-keto reductase family 1 member C-like protein 2; AltName: Full=Aldo-keto reductase family 1 member E2; AltName: Full=LoopADR; AltName: Full=Testis-specific protein; Short=hTSP	3.75	1	1	1	1								1	320	36.5657	7.48877
50403624	P62244	RS15A	40S ribosomal protein S15a	RecName: Full=40S ribosomal protein S15a	6.15	1	1	1	1					1				130	14.83	10.1255
51338655	P62861	RS30	40S ribosomal protein S30	RecName: Full=40S ribosomal protein S30	16.95	1	1	1	1							1		59	6.64382	12.147
51338661	P84098	RL19	60S ribosomal protein L19	RecName: Full=60S ribosomal protein L19	5.1	1	1	1	1					1				196	23.4512	11.4731
1350762	Q02878	RL6	60S ribosomal protein L6	RecName: Full=60S ribosomal protein L6; AltName: Full=Neoplasm-related protein C140; AltName: Full=Tax-responsive enhancer element-binding protein 107; Short=TaxREB107	2.78	1	1	1	1						1			288	32.7076	10.5796
113789	P19961	AMY2B	Alpha-amylase 2B	RecName: Full=Alpha-amylase 2B; AltName: Full=1,4-alpha-D-glucan glucanohydrolase 2B; AltName: Full=Carcinoid alpha-amylase; Flags: Precursor	2.35	3	1	1	1							1		511	57.673	7.09326
12230985	P05089	ARGI1	Arginase-1	RecName: Full=Arginase-1; AltName: Full=Liver-type arginase; AltName: Full=Type I arginase	3.42	1	1	1	1						1			322	34.7133	7.21045
74731379	Q96CT7	CC124	Coiled-coil domain-containing protein 124	RecName: Full=Coiled-coil domain-containing protein 124	4.48	1	1	1	1					1				223	25.8196	9.53955
74731083	Q96A33	CCD47	Coiled-coil domain-containing protein 47	RecName: Full=Coiled-coil domain-containing protein 47; Flags: Precursor	2.48	1	1	1	1					1				483	55.8383	4.86865
12585260	Q9P0M6	H2AW	Core histone macro-H2A.2	RecName: Full=Core histone macro-H2A.2; Short=Histone macroH2A2; Short=mH2A2	2.42	2	1	1	1						1			372	40.0334	9.68604
32469734	Q8IZD9	DOCK3	Dedicator of cytokinesis protein 3	RecName: Full=Dedicator of cytokinesis protein 3; AltName: Full=Modifier of cell adhesion; AltName: Full=Presenilin-binding protein; Short=PBP	2.02	1	1	1	1								1	2030	232.954	6.97607
12644118	P11387	TOP1	DNA topoisomerase 1	RecName: Full=DNA topoisomerase 1; AltName: Full=DNA topoisomerase I	1.31	1	1	1	1						1			765	90.6689	9.30518
113984	P27695	APEX1	DNA-(apurinic or apyrimidinic site) lyase	RecName: Full=DNA-(apurinic or apyrimidinic site) lyase; AltName: Full=APEX nuclease; Short=APEN; AltName: Full=Apurinic-apyrimidinic endonuclease 1; Short=AP endonuclease 1; Short=APE-1; AltName: Full=REF-1; AltName: Full=Redox factor-1; Contains: RecName: Full=DNA-(apurinic or apyrimidinic site) lyase, mitochondrial	4.72	1	1	1	1						1			318	35.5322	8.11865
52782787	Q8WXX5	DNJC9	DnaJ homolog subfamily C member 9	RecName: Full=DnaJ homolog subfamily C member 9; AltName: Full=DnaJ protein SB73	4.23	1	1	1	1					1				260	29.8911	5.73193
25009462	Q96S53	TESK2	Dual specificity testis-specific protein kinase 2	RecName: Full=Dual specificity testis-specific protein kinase 2; AltName: Full=Testicular protein kinase 2	0.88	1	1	1	1						1			571	63.5991	7.06396
24418677	Q9NV70	EXOC1	Exocyst complex component 1	RecName: Full=Exocyst complex component 1; AltName: Full=Exocyst complex component Sec3	0.89	1	1	1	1						1			894	101.917	6.60986
8928564	Q01780	EXOSX	Exosome component 10	RecName: Full=Exosome component 10; AltName: Full=Autoantigen PM/Scl 2; AltName: Full=P100 polymyositis-scleroderma overlap syndrome-associated autoantigen; AltName: Full=Polymyositis/scleroderma autoantigen 100 kDa; Short=PM/Scl-100; AltName: Full=Polymyositis/scleroderma autoantigen 2	1.36	1	1	1	1		1							885	100.768	8.45557
74738333	Q6ZVX7	FBX50	F-box only protein 50	RecName: Full=F-box only protein 50; AltName: Full=NCC receptor protein 1 homolog; Short=NCCRP-1; AltName: Full=Non-specific cytotoxic cell receptor protein 1 homolog	4	1	1	1	1			1						275	30.8279	6.62451
308153569	Q2KHR3	QSER1	Glutamine and serine-rich protein 1	RecName: Full=Glutamine and serine-rich protein 1	1.96	1	1	1	1		1							1735	189.856	7.07861
232204	P28161	GSTM2	Glutathione S-transferase Mu 2	RecName: Full=Glutathione S-transferase Mu 2; AltName: Full=GST class-mu 2; AltName: Full=GSTM2-2	4.13	3	1	1	1								1	218	25.728	6.3667
121746	P09211	GSTP1	Glutathione S-transferase P	RecName: Full=Glutathione S-transferase P; AltName: Full=GST class-pi; AltName: Full=GSTP1-1	7.62	1	1	1	1	1								210	23.341	5.64307
145559478	Q14789	GOGB1	Golgin subfamily B member 1	RecName: Full=Golgin subfamily B member 1; AltName: Full=372 kDa Golgi complex-associated protein; Short=GCP372; AltName: Full=Giantin; AltName: Full=Macrogolgin	0.31	1	1	1	1						1			3259	375.79	4.99561
215274142	Q12849	GRSF1	G-rich sequence factor 1	RecName: Full=G-rich sequence factor 1; Short=GRSF-1; Flags: Precursor	2.29	1	1	1	1								1	480	53.0926	6.18896
48429103	P61978	HNRPK	Heterogeneous nuclear ribonucleoprotein K	RecName: Full=Heterogeneous nuclear ribonucleoprotein K; Short=hnRNP K; AltName: Full=Transformation up-regulated nuclear protein; Short=TUNP	2.16	1	1	1	1						1			463	50.9444	5.5415
50400303	Q13601	KRR1	KRR1 small subunit processome component homolog	RecName: Full=KRR1 small subunit processome component homolog; AltName: Full=HIV-1 Rev-binding protein 2; AltName: Full=KRR-R motif-containing protein 1; AltName: Full=Rev-interacting protein 1; Short=Rip-1	2.1	1	1	1	1							1		381	43.6377	9.77393
257051033	Q17RB8	LONF1	LON peptidase N-terminal domain and RING finger protein 1	RecName: Full=LON peptidase N-terminal domain and RING finger protein 1; AltName: Full=RING finger protein 191	0.78	1	1	1	1				1					773	86.6689	7.1958
146345464	P48681	NEST	Nestin	RecName: Full=Nestin	0.56	1	1	1	1								1	1621	177.332	4.36084
28380083	Q9HCD5	NCOA5	Nuclear receptor coactivator 5	RecName: Full=Nuclear receptor coactivator 5; Short=NCoA-5; AltName: Full=Coactivator independent of AF-2; Short=CIA	2.59	1	1	1	1			1						579	65.4965	9.59814
13631947	Q9H1E3	NUCKS	Nuclear ubiquitous casein and cyclin-dependent kinase substrate 1	RecName: Full=Nuclear ubiquitous casein and cyclin-dependent kinase substrate 1; AltName: Full=P1	4.53	1	1	1	1						1			243	27.28	5.08447
21264409	Q99541	PLIN2	Perilipin-2	RecName: Full=Perilipin-2; AltName: Full=Adipophilin; AltName: Full=Adipose differentiation-related protein; Short=ADRP	2.52	1	1	1	1							1		437	48.0454	6.80029
115982	P16671	CD36	Platelet glycoprotein 4	RecName: Full=Platelet glycoprotein 4; AltName: Full=Fatty acid translocase; Short=FAT; AltName: Full=Glycoprotein IIIb; Short=GPIIIB; AltName: Full=Leukocyte differentiation antigen CD36; AltName: Full=PAS IV; AltName: Full=PAS-4; AltName: Full=Platelet collagen receptor; AltName: Full=Platelet glycoprotein IV; Short=GPIV; AltName: Full=Thrombospondin receptor; AltName: CD_antigen=CD36	1.69	1	1	1	1							1		472	53.0193	7.95752
130781	P09874	PARP1	Poly [ADP-ribose] polymerase 1	RecName: Full=Poly [ADP-ribose] polymerase 1; Short=PARP-1; AltName: Full=ADP-ribosyltransferase diphtheria toxin-like 1; Short=ARTD1; AltName: Full=NAD(+) ADP-ribosyltransferase 1; Short=ADPRT 1; AltName: Full=Poly[ADP-ribose] synthase 1	0.99	1	1	1	1								1	1014	113.012	8.88037
13632817	Q9UQ80	PA2G4	Proliferation-associated protein 2G4	RecName: Full=Proliferation-associated protein 2G4; AltName: Full=Cell cycle protein p38-2G4 homolog; Short=hG4-1; AltName: Full=ErbB3-binding protein 1	4.31	1	1	1	1							1		394	43.7592	6.55127
380876892	Q6P2N6	AA3RB	Protein ADORA3, isoform 3	RecName: Full=Protein ADORA3, isoform 3	6.39	1	1	1	1		1							266	30.3073	8.57275
73621379	Q9ULD6	INTU	Protein inturned	RecName: Full=Protein inturned; AltName: Full=Inturned planar cell polarity effector homolog; AltName: Full=PDZ domain-containing protein 6	4.35	1	1	1	1							1		942	105.582	5.89697
47117704	P61244	MAX	Protein max	RecName: Full=Protein max; AltName: Full=Class D basic helix-loop-helix protein 4; Short=bHLHd4; AltName: Full=Myc-associated factor X	6.25	1	1	1	1						1			160	18.2639	6.30322
205829460	Q59GN2	R39L5	Putative 60S ribosomal protein L39-like 5	RecName: Full=Putative 60S ribosomal protein L39-like 5; AltName: Full=60S ribosomal protein L39 pseudogene 5	19.61	2	1	1	1					1				51	6.3186	12.3228
74758997	Q7L2E3	DHX30	Putative ATP-dependent RNA helicase DHX30	RecName: Full=Putative ATP-dependent RNA helicase DHX30; AltName: Full=DEAH box protein 30	0.84	1	1	1	1						1			1194	133.855	8.77783
74759886	Q8N4T4	ARG39	Rho guanine nucleotide exchange factor 39	RecName: Full=Rho guanine nucleotide exchange factor 39	12.24	1	1	1	1		1							335	38.2709	9.64209
62901068	O76021	RL1D1	Ribosomal L1 domain-containing protein 1	RecName: Full=Ribosomal L1 domain-containing protein 1; AltName: Full=CATX-11; AltName: Full=Cellular senescence-inhibited gene protein; AltName: Full=Protein PBK1	1.63	1	1	1	1						1			490	54.9389	10.1255
113576	P02768	ALBU	Serum albumin	RecName: Full=Serum albumin; Flags: Precursor	1.15	1	1	1	1							1		609	69.3215	6.27783
51338666	P62316	SMD2	Small nuclear ribonucleoprotein Sm D2	RecName: Full=Small nuclear ribonucleoprotein Sm D2; Short=Sm-D2; AltName: Full=snRNP core protein D2	8.47	1	1	1	1						1			118	13.5182	9.90576
48429165	Q86V81	THOC4	THO complex subunit 4	RecName: Full=THO complex subunit 4; Short=Tho4; AltName: Full=Ally of AML-1 and LEF-1; AltName: Full=Aly/REF export factor; AltName: Full=Transcriptional coactivator Aly/REF; AltName: Full=bZIP-enhancing factor BEF	4.28	1	1	1	1						1			257	26.8716	11.1509
13431939	Q9Y6A5	TACC3	Transforming acidic coiled-coil-containing protein 3	RecName: Full=Transforming acidic coiled-coil-containing protein 3; AltName: Full=ERIC-1	0.95	1	1	1	1					1				838	90.3038	5.04639
74735239	Q9Y2S6	TMA7	Translation machinery-associated protein 7	RecName: Full=Translation machinery-associated protein 7; AltName: Full=Coiled-coil domain-containing protein 72	20.31	1	1	1	1					1				64	7.06193	9.99365
12585375	Q9NRH3	TBG2	Tubulin gamma-2 chain	RecName: Full=Tubulin gamma-2 chain; AltName: Full=Gamma-2-tubulin	2	2	1	1	1						1			451	51.0596	5.79541
32699565	Q8IUG5	MY18B	Unconventional myosin-XVIIIb	RecName: Full=Unconventional myosin-XVIIIb	0.47	1	1	1	1		1							2567	285.008	6.90283
12643341	Q93077	H2A1C	Histone H2A type 1-C	RecName: Full=Histone H2A type 1-C; AltName: Full=Histone H2A/l	28.46	3	0	5	78	4	11	3	3	7	28	11	11	130	14.0969	11.0483
										133	272	162	105	315	585	272	329
