## Supplementary material for "The mitochondrial HSP90 paralog TRAP1 forms an OXPHOS-regulated tetramer and is involved in maintaining mitochondrial metabolic homeostasis": Table S9

### Sheet: Sheet1
	Reagents and resources
	Reagent / Resource	Source	Identifier / Serial number / Catalog number / Comments
	Antibodies
	Mouse monoclonal anti-TRAP1	BD Biosciences	Cat.# 612345, clone 42/Hsp75 (RUO)
	(Dilution : 1:2000)		RRID : AB_399711
	Mouse monoclonal anti-HSP60	BD Biosciences	Cat.# 611563, clone 24/HSP60 (RUO)
	(Dilution : 1:2000)		RRID : AB_399009
	Mouse monoclonal anti-HA	Biolegend	Cat.# MMS-101P, clone 16B12
	(Dilution : 1:5000)		RRID : AB_10064068
	Mouse monoclonal anti-GAPDH	Hytest Ltd.	Cat.# 5G4, clone 6C5
			RRID : AB_1616722
	Mouse polyclonal anti-mtHSP70	Thermo Fisher Scientific	Cat. # MA3-028, clone JG1
	(Dilution : 1:1000)		RRID : AB_325474
	Pierce goat anti-mouse IgG (H+L)-HRP conjugate	Thermo Fisher Scientific	31430
	(Dilution : 1:10,000)		RRID : AB_228307
	Plasmids
	pSpCas9(BB)-2A-Puro (PX459)	Ran et al., 2013	Addgene plasmid #48139
	pSpCas9(BB)-TRAP1	Picard lab, this paper
	pCRISPR-CG08-TRAP1	GeneCopoeia	Product ID: HTN200164; Catalog# HCP200164-CG08-3; pCRISPR-CG08 with 3 × sgRNA / Cas9 all-in-one expression clone targeting TRAP1 (NM_016292.2)
	pcDNA3.1-HA tag	Picard lab
	pcDNA3.1-TRAP1 MTS-HA tag	Picard lab, this paper
	pcDNA3.1- MTS-EGFP-HA tag (mitoEGFP)	Picard lab, this paper
	pcDNA3.1-MTS-TRAP1-HA tag	Picard lab, this paper
	pcDNA3.1-TRAP1(E115A/R402A)-HA tag	Picard lab, this paper
	pcDNA3.1-TRAP1(ΔStrap)-HA tag	Picard lab, this paper
	pcDNA3.1-TRAP1-FLAG tag	Neckers lab, CCR, NIH
	pcDNA3.1-TRAP1(D158N)-FLAG tag	Neckers lab, CCR, NIH
	pcDNA3.1-TRAP1-GST	Picard lab
	HA-HIF1alpha-pcDNA3	Kondo et al., 2002	Addgene plasmid #18949
	pHAGE-fEF1a-IZs-Green	http://plasmid.med.harvard.edu/PLASMID/GetVectorDetail.do?vectorid=233	parent vector for stable expression of TRAP1 and TRAP1 E115A in MAFs
	pHAGE-fEF1a-Trap1.E115A-IZs-Green	Picard lab, this paper	Used to stably express TRAP1 E115A mutant in TRAP1 KO MAFs;
	pHAGE-fEF1a-Trap1-IZs-Green	Picard lab, this paper	Used to stably express WT TRAP1 in TRAP1 KO MAFs
	CRISPR gRNA (sequence used for TRAP1 KO with plasmid pSpCas9(BB)-2A-Puro)
	5’ GTTCTACCGCTACGTCGCGC 3’	ATUM (DNA TWOPOINTO INC.) USA	https://www.atum.bio/eCommerce/cas9/input
	Primers (cloning site XhoI shown in red)
	5’ CTCGAGATGGCGCGCGAGCTGCGG 3’	Microsynth AG	TRAP1-MTS forward primer
	5’ CTCGAGGAACAGTCGTCCTGCCTGCAAGC 3’	Microsynth AG	TRAP1-MTS reverse primer
	5’ CTCGAGAGCACGCAGACCGCCGAGGAC 3’	Microsynth AG	TRAP1 N-terminal forward primer; This primer was used to clone all TRAP1 sequences containing the N-terminal domain sequence into the pcDNA3.1-TRAP1 MTS-HA construct; All TRAP1 sequences generated with this primer would lack the TRAP1 MTS
	5’ CTCGAGTCCAAACATGAGTTCCAGGCCGAGAC 3’	Microsynth AG	TRAP1 N-terminal (ΔStrap) forward primer; This primer was used to clone TRAP1 sequence lacking the N-terminal Strap domain sequence into the pcDNA3.1-TRAP1 MTS-HA construct; The ΔStrap TRAP1 sequence generated with this primer would lack the TRAP1 MTS
	5’ CTCGAGATGAACACCTTGCAGGCCATCTGGATGAT 3’	Microsynth AG	TRAP1 Middle domain forward primer; used to clone TRAP1 M and M+C sequences
	5’ CTCGAGGATCACTACAAGGAGGAGAAGTTTGAGGA 3’	Microsynth AG	TRAP1 C-terminal forward primer; used to clone the TRAP1 C terminal only sequence
	5’ CTCGAGGTGTCGCTCCAGGGCCTTGACAA 3’	Microsynth AG	TRAP1 C-terminal reverse primer
	5’ CTCGAGCACGACTATGTCCGTCTCCACAGAG 3’	Microsynth AG	TRAP1 middle domain reverse primer; used for M and N+M sequences
	5’ CTCGAGCCGCCTTCCATTCAAGTACAAGGGG 3’	Microsynth AG	TRAP1 N-terminal reverse primer; used for N only sequence
	5’ CTCGAGATGGTGAGCAAGGGCGAGGAGC 3’	Microsynth AG	EGFP forward primer
	5’ CTCGAGCTTGTACAGCTCGTCCATGCCGAG 3’	Microsynth AG	EGFP reverse primer
	Q-PCR Primers
	5' GCACAAGAGGAAGAGAGAGACC 3'	Microsynth AG	GAPDH forward primer
	5' AGGGGAGATTCAGTGTGGTG 3'	Microsynth AG	GAPDH reverse primer
	5' AGGACGACTGTTCAGCACG 3'	Microsynth AG	TRAP1 forward primer
	5' CCGGGCAACAATGTCCAAAAG 3'	Microsynth AG	TRAP1 reverse primer
	5' ATCCATGTGACCATGAGGAAATG 3'	Microsynth AG	HIF1α forward primer
	5' TCGGCTAGTTAGGGTACACTTC 3'	Microsynth AG	HIF1α reverse primer
	Reagents / Chemicals / MW markers
	Oligomycin	Sigma-Aldrich	75351
	Rotenone	Sigma-Aldrich	R8875
	Antimycin A	Sigma-Aldrich	A8674
	FCCP	Sigma-Aldrich	C2920
	LDH inhibitor	Neckers Lab, CCR, NIH
	(2-(N-(7-Nitrobenz-2-oxa-1, 3-diazol-4-yl) Amino)-2-Deoxyglucose) [2-NBDG]	Life Technologies/ Thermo Fisher Scientific	N13195
	DMEM Glutamax (4.5g/L D-glucose, 1mM pyr)	Life technologies/ Thermo Fisher Scientific	31966-021
	DMEM	Life technologies/Thermo Fisher Scientific	A14430-01
	(-glc,-L-gln, -phenol red, -sodium pyruvate)
	DMEM (for XF analyser exps.)	Sigma-Aldrich	D5030
	(-glc,- L-gln, -phenol red, -sodium pyruvate and -sodium bicarbonate, powder)
	D-(+)-Glucose solution (45% w/v) (100x)	Sigma-Aldrich	G8769
	L-Glutamine (200mM) (100x)	PAN BIOTECH	P04-80100
	Sodium Pyruvate solution 100mM (100x)	Sigma-Aldrich	11360-039
	D-(+)-Galactose	Sigma-Aldrich	G0750
	Poly L-lysine solution	Sigma-Aldrich	P4707
	PEI max (for transfections)	Polysciences	24765-1
	Jetprime Reagent	Polyplus-transfection	114-15
	Cozy™ Prestained Protein Ladder	Highqu GmBH	PRL0102
	NativeMarkTM Unstained Protein Standard	Thermo Fisher Scientific	LC0725
	DynabeadsTM Protein G	Invitrogen / Thermo Fisher Scientific	10009D
	PierceTM Glutathione Magnetic Agarose	Thermo Fisher Scientific	78601
	Glutathione Reduced	Sigma-Aldrich	G-4251
	PierceTM Protease Inhibitor Tablets	Thermo Fisher Scientific	A32965
	Triton X-100	AppliChem	UN3082
	Experimental model - Cell lines
	HEK293T	ATCC	ATCC CRL-3216
	HEK293T TRAP1 KO (CRISPR)	Picard lab, this paper
	HCT116	ATCC	ATCC CCL-247
	HCT116 TRAP1 KO (CRISPR)	Picard lab, this paper
	A549	ATCC	ATCC CCL-185
	A549 TRAP1 KO (CRISPR)	Neckers lab, this paper
	UMUC3	ATCC	ATCC CRL-1749
	UMUC3 TRAP1 KO (CRISPR)	Neckers lab, this paper
	PC3	ATCC	ATCC CRL-1435
	MCF-7	ATCC	ATCC HTB-22
	MDA-MB-134	Wilbert Zwart, Netherlands Cancer Institute, Amsterdam
	MAF WT	Yoshida et al., 2013	Wild-type mouse adult fibroblasts
	MAF KO	Yoshida et al., 2013	MAFs from TRAP1 KO mice
	MAF KO - TRAP1	Picard lab, this paper	MAF KO cells transformed with pHAGE-fEF1a-Trap1-IZs-Green
	MAF KO - E115A	Picard lab, this paper	MAF KO cells transformed with pHAGE-fEF1a-Trap1.E115A-IZs-Green
	Software and algorithms
	CRISPR gRNA design tool	ATUM (DNA TWOPOINTO INC.) USA	https://www.atum.bio/eCommerce/cas9/input
	Graphpad Prism		https://www.graphpad.com/scientific-software/prism/
	Snapgene viewer		https://www.snapgene.com/snapgene-viewer/
	Wave	Agilent	https://www.agilent.com/en/products/cell-analysis/cell-analysis-software/data-analysis/wave-desktop-2-6
	FlowJo	FlowJo LLC, BD	https://www.flowjo.com/solutions/flowjo/downloads
	Microsoft Office 2013	Microsoft	https://support.office.com/en-us/article/download-and-install-or-reinstall-office-2016-or-office-2013-7c695b06-6d1a-4917-809c-98ce43f86479
